# Multifactorial chromatin regulatory landscapes at single cell resolution

**DOI:** 10.1101/2021.07.08.451691

**Authors:** Michael P. Meers, Geneva Llagas, Derek H. Janssens, Christine A. Codomo, Steven Henikoff

## Abstract

Chromatin profiling at locus resolution uncovers gene regulatory features that define cell types and developmental trajectories, but it remains challenging to map and compare distinct chromatin-associated proteins within the same sample. Here we describe a scalable antibody barcoding approach for profiling multiple chromatin features simultaneously in the same individual cells, Multiple Target Identification by Tagmentation (MulTI-Tag). MulTI-Tag is optimized to retain high sensitivity and specificity of enrichment for multiple chromatin targets in the same assay. We use MulTI-Tag in a combinatorial barcoding approach to resolve distinct cell types and developmental trajectories using multiple chromatin features, and to distinguish unique, coordinated patterns of active and repressive element regulatory usage in the same individual cells that are associated with distinct differentiation outcomes. Multifactorial profiling allows us to detect novel associations between histone marks in single cells and holds promise for comprehensively characterizing cell-specific gene regulatory landscapes in development and disease.
