## Supplementary Table 1 for "Multifactorial chromatin regulatory landscapes at single cell resolution"

### Sheet: README
Supplementary Table 1: Sequences for pA-Tn5 adapters and amplification primers used in this study. P5_i5 and P7_i7 adapters are annealed to the Tn5MErev oligo and loaded into pA-Tn5, whereas i5 and i7 primers are used for amplification in Bulk or Single-cell MulTI-Tag protocols. P5_i5 adapters were used in association with specific targets as denoted. P7_i7 adapters were used for either Bulk or S…
Tn5MErev sequence: [phos]CTGTCTCTTATACACATCT

### Sheet: P5_i5 adapters
Name	Associated target	Sequence	Barcode
P5_i5_1	H3K27me3	TCGTCGGCAGCGTCTCCACGCTATAGCCTGCGATCGAGGACGGCAGATGTGTATAAGAGACAG	TATAGCCT
P5_i5_2	PolIIS5P	TCGTCGGCAGCGTCTCCACGCATAGAGGCGCGATCGAGGACGGCAGATGTGTATAAGAGACAG	ATAGAGGC
P5_i5_2	H3K4me1	TCGTCGGCAGCGTCTCCACGCATAGAGGCGCGATCGAGGACGGCAGATGTGTATAAGAGACAG	ATAGAGGC
P5_i5_3	H3K4me2	TCGTCGGCAGCGTCTCCACGCCCTATCCTGCGATCGAGGACGGCAGATGTGTATAAGAGACAG	CCTATCCT
P5_i5_5	H3K9me3	TCGTCGGCAGCGTCTCCACGCAGGCGAAGGCGATCGAGGACGGCAGATGTGTATAAGAGACAG	AGGCGAAG
P5_i5_6	H3K36me3	TCGTCGGCAGCGTCTCCACGCTAATCTTAGCGATCGAGGACGGCAGATGTGTATAAGAGACAG	TAATCTTA

### Sheet: P7_i7 adapters
Name	Associated experiment	Sequence	Barcode
P7_i7_1	Bulk MulTI-Tag	GTCTCGTGGGCTCGGCTGTCCCTGTCCCGAGTAATCACCGTCTCCGCCTCAGATGTGTATAAGAGACAG	CGAGTAAT
P7_i7_2	Bulk MulTI-Tag	GTCTCGTGGGCTCGGCTGTCCCTGTCCTCTCCGGACACCGTCTCCGCCTCAGATGTGTATAAGAGACAG	TCTCCGGA
P7_i7_3	Bulk MulTI-Tag	GTCTCGTGGGCTCGGCTGTCCCTGTCCAATGAGCGCACCGTCTCCGCCTCAGATGTGTATAAGAGACAG	AATGAGCG
P7_i7_4	Bulk MulTI-Tag	GTCTCGTGGGCTCGGCTGTCCCTGTCCGGAATCTCCACCGTCTCCGCCTCAGATGTGTATAAGAGACAG	GGAATCTC
P7_i7_5	Bulk MulTI-Tag	GTCTCGTGGGCTCGGCTGTCCCTGTCCTTCTGAATCACCGTCTCCGCCTCAGATGTGTATAAGAGACAG	TTCTGAAT
P7_i7_6	Bulk MulTI-Tag	GTCTCGTGGGCTCGGCTGTCCCTGTCCACGAATTCCACCGTCTCCGCCTCAGATGTGTATAAGAGACAG	ACGAATTC
P7_i7_7	Bulk MulTI-Tag	GTCTCGTGGGCTCGGCTGTCCCTGTCCAGCTTCAGCACCGTCTCCGCCTCAGATGTGTATAAGAGACAG	AGCTTCAG
P7_i7_8	Bulk MulTI-Tag	GTCTCGTGGGCTCGGCTGTCCCTGTCCGCGCATTACACCGTCTCCGCCTCAGATGTGTATAAGAGACAG	GCGCATTA
P7_i7_9	Bulk MulTI-Tag	GTCTCGTGGGCTCGGCTGTCCCTGTCCCATAGCCGCACCGTCTCCGCCTCAGATGTGTATAAGAGACAG	CATAGCCG
P7_i7_10	Bulk MulTI-Tag	GTCTCGTGGGCTCGGCTGTCCCTGTCCTTCGCGGACACCGTCTCCGCCTCAGATGTGTATAAGAGACAG	TTCGCGGA
P7_i7_11	Bulk MulTI-Tag	GTCTCGTGGGCTCGGCTGTCCCTGTCCGCGCGAGACACCGTCTCCGCCTCAGATGTGTATAAGAGACAG	GCGCGAGA
P7_i7_12	Bulk MulTI-Tag	GTCTCGTGGGCTCGGCTGTCCCTGTCCCTATCGCTCACCGTCTCCGCCTCAGATGTGTATAAGAGACAG	CTATCGCT
P7_i7_13	Single cell MulTI-Tag	GTCTCGTGGGCTCGGCTGTCCCTGTCCGTCTACATCACCGTCTCCGCCTCAGATGTGTATAAGAGACAG	GTCTACAT
P7_i7_14	Single cell MulTI-Tag	GTCTCGTGGGCTCGGCTGTCCCTGTCCCGAAGGACCACCGTCTCCGCCTCAGATGTGTATAAGAGACAG	CGAAGGAC
P7_i7_15	Single cell MulTI-Tag	GTCTCGTGGGCTCGGCTGTCCCTGTCCGATGCGTCCACCGTCTCCGCCTCAGATGTGTATAAGAGACAG	GATGCGTC
P7_i7_16	Single cell MulTI-Tag	GTCTCGTGGGCTCGGCTGTCCCTGTCCCTGGCCTCCACCGTCTCCGCCTCAGATGTGTATAAGAGACAG	CTGGCCTC
P7_i7_17	Single cell MulTI-Tag	GTCTCGTGGGCTCGGCTGTCCCTGTCCGAACTTATCACCGTCTCCGCCTCAGATGTGTATAAGAGACAG	GAACTTAT
P7_i7_18	Single cell MulTI-Tag	GTCTCGTGGGCTCGGCTGTCCCTGTCCTCGGTCGACACCGTCTCCGCCTCAGATGTGTATAAGAGACAG	TCGGTCGA
P7_i7_19	Single cell MulTI-Tag	GTCTCGTGGGCTCGGCTGTCCCTGTCCCCACAATGCACCGTCTCCGCCTCAGATGTGTATAAGAGACAG	CCACAATG
P7_i7_20	Single cell MulTI-Tag	GTCTCGTGGGCTCGGCTGTCCCTGTCCAAGTTGGACACCGTCTCCGCCTCAGATGTGTATAAGAGACAG	AAGTTGGA
P7_i7_21	Single cell MulTI-Tag	GTCTCGTGGGCTCGGCTGTCCCTGTCCACCACACGCACCGTCTCCGCCTCAGATGTGTATAAGAGACAG	ACCACACG
P7_i7_22	Single cell MulTI-Tag	GTCTCGTGGGCTCGGCTGTCCCTGTCCTGCAGTCGCACCGTCTCCGCCTCAGATGTGTATAAGAGACAG	TGCAGTCG
P7_i7_23	Single cell MulTI-Tag	GTCTCGTGGGCTCGGCTGTCCCTGTCCTGTTAACACACCGTCTCCGCCTCAGATGTGTATAAGAGACAG	TGTTAACA
P7_i7_24	Single cell MulTI-Tag	GTCTCGTGGGCTCGGCTGTCCCTGTCCATTCGTGTCACCGTCTCCGCCTCAGATGTGTATAAGAGACAG	ATTCGTGT
P7_i7_25	Single cell MulTI-Tag	GTCTCGTGGGCTCGGCTGTCCCTGTCCCGCTGCTCCACCGTCTCCGCCTCAGATGTGTATAAGAGACAG	CGCTGCTC
P7_i7_26	Single cell MulTI-Tag	GTCTCGTGGGCTCGGCTGTCCCTGTCCGATCAACACACCGTCTCCGCCTCAGATGTGTATAAGAGACAG	GATCAACA
P7_i7_27	Single cell MulTI-Tag	GTCTCGTGGGCTCGGCTGTCCCTGTCCCTTAATACCACCGTCTCCGCCTCAGATGTGTATAAGAGACAG	CTTAATAC
P7_i7_28	Single cell MulTI-Tag	GTCTCGTGGGCTCGGCTGTCCCTGTCCGAATCTGGCACCGTCTCCGCCTCAGATGTGTATAAGAGACAG	GAATCTGG
P7_i7_29	Single cell MulTI-Tag	GTCTCGTGGGCTCGGCTGTCCCTGTCCTGAGTCAGCACCGTCTCCGCCTCAGATGTGTATAAGAGACAG	TGAGTCAG
P7_i7_30	Single cell MulTI-Tag	GTCTCGTGGGCTCGGCTGTCCCTGTCCTCGGATGTCACCGTCTCCGCCTCAGATGTGTATAAGAGACAG	TCGGATGT
P7_i7_31	Single cell MulTI-Tag	GTCTCGTGGGCTCGGCTGTCCCTGTCCCGAACGGACACCGTCTCCGCCTCAGATGTGTATAAGAGACAG	CGAACGGA
P7_i7_32	Single cell MulTI-Tag	GTCTCGTGGGCTCGGCTGTCCCTGTCCAAGACGAACACCGTCTCCGCCTCAGATGTGTATAAGAGACAG	AAGACGAA
P7_i7_33	Single cell MulTI-Tag	GTCTCGTGGGCTCGGCTGTCCCTGTCCTTCTGGTGCACCGTCTCCGCCTCAGATGTGTATAAGAGACAG	TTCTGGTG
P7_i7_34	Single cell MulTI-Tag	GTCTCGTGGGCTCGGCTGTCCCTGTCCACCGTCCTCACCGTCTCCGCCTCAGATGTGTATAAGAGACAG	ACCGTCCT
P7_i7_35	Single cell MulTI-Tag	GTCTCGTGGGCTCGGCTGTCCCTGTCCGTTCTACTCACCGTCTCCGCCTCAGATGTGTATAAGAGACAG	GTTCTACT
P7_i7_36	Single cell MulTI-Tag	GTCTCGTGGGCTCGGCTGTCCCTGTCCACGCGATCCACCGTCTCCGCCTCAGATGTGTATAAGAGACAG	ACGCGATC
P7_i7_37	Single cell MulTI-Tag	GTCTCGTGGGCTCGGCTGTCCCTGTCCCTACGAAGCACCGTCTCCGCCTCAGATGTGTATAAGAGACAG	CTACGAAG
P7_i7_38	Single cell MulTI-Tag	GTCTCGTGGGCTCGGCTGTCCCTGTCCGAATGCTCCACCGTCTCCGCCTCAGATGTGTATAAGAGACAG	GAATGCTC
P7_i7_39	Single cell MulTI-Tag	GTCTCGTGGGCTCGGCTGTCCCTGTCCCGAGCCGGCACCGTCTCCGCCTCAGATGTGTATAAGAGACAG	CGAGCCGG
P7_i7_40	Single cell MulTI-Tag	GTCTCGTGGGCTCGGCTGTCCCTGTCCTCGAAGCTCACCGTCTCCGCCTCAGATGTGTATAAGAGACAG	TCGAAGCT
P7_i7_41	Single cell MulTI-Tag	GTCTCGTGGGCTCGGCTGTCCCTGTCCTGCGAGACCACCGTCTCCGCCTCAGATGTGTATAAGAGACAG	TGCGAGAC
P7_i7_42	Single cell MulTI-Tag	GTCTCGTGGGCTCGGCTGTCCCTGTCCAAGACTGTCACCGTCTCCGCCTCAGATGTGTATAAGAGACAG	AAGACTGT
P7_i7_43	Single cell MulTI-Tag	GTCTCGTGGGCTCGGCTGTCCCTGTCCCACCACGGCACCGTCTCCGCCTCAGATGTGTATAAGAGACAG	CACCACGG
P7_i7_44	Single cell MulTI-Tag	GTCTCGTGGGCTCGGCTGTCCCTGTCCTGTGTTAACACCGTCTCCGCCTCAGATGTGTATAAGAGACAG	TGTGTTAA
P7_i7_45	Single cell MulTI-Tag	GTCTCGTGGGCTCGGCTGTCCCTGTCCGTTATATACACCGTCTCCGCCTCAGATGTGTATAAGAGACAG	GTTATATA
P7_i7_46	Single cell MulTI-Tag	GTCTCGTGGGCTCGGCTGTCCCTGTCCACCTGACTCACCGTCTCCGCCTCAGATGTGTATAAGAGACAG	ACCTGACT
P7_i7_47	Single cell MulTI-Tag	GTCTCGTGGGCTCGGCTGTCCCTGTCCGTGTTGTACACCGTCTCCGCCTCAGATGTGTATAAGAGACAG	GTGTTGTA
P7_i7_48	Single cell MulTI-Tag	GTCTCGTGGGCTCGGCTGTCCCTGTCCACTCCTCCCACCGTCTCCGCCTCAGATGTGTATAAGAGACAG	ACTCCTCC
P7_i7_49	Single cell MulTI-Tag	GTCTCGTGGGCTCGGCTGTCCCTGTCCCTACGGCACACCGTCTCCGCCTCAGATGTGTATAAGAGACAG	CTACGGCA
P7_i7_50	Single cell MulTI-Tag	GTCTCGTGGGCTCGGCTGTCCCTGTCCGAAGAGGCCACCGTCTCCGCCTCAGATGTGTATAAGAGACAG	GAAGAGGC
P7_i7_51	Single cell MulTI-Tag	GTCTCGTGGGCTCGGCTGTCCCTGTCCTCGGTAAGCACCGTCTCCGCCTCAGATGTGTATAAGAGACAG	TCGGTAAG
P7_i7_52	Single cell MulTI-Tag	GTCTCGTGGGCTCGGCTGTCCCTGTCCCGCGCCAACACCGTCTCCGCCTCAGATGTGTATAAGAGACAG	CGCGCCAA
P7_i7_53	Single cell MulTI-Tag	GTCTCGTGGGCTCGGCTGTCCCTGTCCCACAGTAACACCGTCTCCGCCTCAGATGTGTATAAGAGACAG	CACAGTAA
P7_i7_54	Single cell MulTI-Tag	GTCTCGTGGGCTCGGCTGTCCCTGTCCTGGTCATTCACCGTCTCCGCCTCAGATGTGTATAAGAGACAG	TGGTCATT
P7_i7_55	Single cell MulTI-Tag	GTCTCGTGGGCTCGGCTGTCCCTGTCCAAGTTATCCACCGTCTCCGCCTCAGATGTGTATAAGAGACAG	AAGTTATC
P7_i7_56	Single cell MulTI-Tag	GTCTCGTGGGCTCGGCTGTCCCTGTCCGTACAGCTCACCGTCTCCGCCTCAGATGTGTATAAGAGACAG	GTACAGCT
P7_i7_57	Single cell MulTI-Tag	GTCTCGTGGGCTCGGCTGTCCCTGTCCTGCATTGCCACCGTCTCCGCCTCAGATGTGTATAAGAGACAG	TGCATTGC
P7_i7_58	Single cell MulTI-Tag	GTCTCGTGGGCTCGGCTGTCCCTGTCCACTTCCTGCACCGTCTCCGCCTCAGATGTGTATAAGAGACAG	ACTTCCTG
P7_i7_59	Single cell MulTI-Tag	GTCTCGTGGGCTCGGCTGTCCCTGTCCATTCACGGCACCGTCTCCGCCTCAGATGTGTATAAGAGACAG	ATTCACGG
P7_i7_60	Single cell MulTI-Tag	GTCTCGTGGGCTCGGCTGTCCCTGTCCGCTAGTCTCACCGTCTCCGCCTCAGATGTGTATAAGAGACAG	GCTAGTCT
P7_i7_61	Single cell MulTI-Tag	GTCTCGTGGGCTCGGCTGTCCCTGTCCGATTCGAGCACCGTCTCCGCCTCAGATGTGTATAAGAGACAG	GATTCGAG
P7_i7_62	Single cell MulTI-Tag	GTCTCGTGGGCTCGGCTGTCCCTGTCCCGTATTGGCACCGTCTCCGCCTCAGATGTGTATAAGAGACAG	CGTATTGG
P7_i7_63	Single cell MulTI-Tag	GTCTCGTGGGCTCGGCTGTCCCTGTCCGAATCAATCACCGTCTCCGCCTCAGATGTGTATAAGAGACAG	GAATCAAT
P7_i7_64	Single cell MulTI-Tag	GTCTCGTGGGCTCGGCTGTCCCTGTCCTCAACGAGCACCGTCTCCGCCTCAGATGTGTATAAGAGACAG	TCAACGAG
P7_i7_65	Single cell MulTI-Tag	GTCTCGTGGGCTCGGCTGTCCCTGTCCAAGTAAGTCACCGTCTCCGCCTCAGATGTGTATAAGAGACAG	AAGTAAGT
P7_i7_66	Single cell MulTI-Tag	GTCTCGTGGGCTCGGCTGTCCCTGTCCTGAGGCGCCACCGTCTCCGCCTCAGATGTGTATAAGAGACAG	TGAGGCGC
P7_i7_67	Single cell MulTI-Tag	GTCTCGTGGGCTCGGCTGTCCCTGTCCCAGGTTCCCACCGTCTCCGCCTCAGATGTGTATAAGAGACAG	CAGGTTCC
P7_i7_68	Single cell MulTI-Tag	GTCTCGTGGGCTCGGCTGTCCCTGTCCTTCCACCACACCGTCTCCGCCTCAGATGTGTATAAGAGACAG	TTCCACCA
P7_i7_69	Single cell MulTI-Tag	GTCTCGTGGGCTCGGCTGTCCCTGTCCCCGCTGTTCACCGTCTCCGCCTCAGATGTGTATAAGAGACAG	CCGCTGTT
P7_i7_70	Single cell MulTI-Tag	GTCTCGTGGGCTCGGCTGTCCCTGTCCGTCCACTCCACCGTCTCCGCCTCAGATGTGTATAAGAGACAG	GTCCACTC
P7_i7_71	Single cell MulTI-Tag	GTCTCGTGGGCTCGGCTGTCCCTGTCCAGTGGTCACACCGTCTCCGCCTCAGATGTGTATAAGAGACAG	AGTGGTCA
P7_i7_72	Single cell MulTI-Tag	GTCTCGTGGGCTCGGCTGTCCCTGTCCATCAGCTACACCGTCTCCGCCTCAGATGTGTATAAGAGACAG	ATCAGCTA
P7_i7_73	Single cell MulTI-Tag	GTCTCGTGGGCTCGGCTGTCCCTGTCCGAAGTCTTCACCGTCTCCGCCTCAGATGTGTATAAGAGACAG	GAAGTCTT
P7_i7_74	Single cell MulTI-Tag	GTCTCGTGGGCTCGGCTGTCCCTGTCCAATCCGTTCACCGTCTCCGCCTCAGATGTGTATAAGAGACAG	AATCCGTT
P7_i7_75	Single cell MulTI-Tag	GTCTCGTGGGCTCGGCTGTCCCTGTCCCTACTGACCACCGTCTCCGCCTCAGATGTGTATAAGAGACAG	CTACTGAC
P7_i7_76	Single cell MulTI-Tag	GTCTCGTGGGCTCGGCTGTCCCTGTCCTTCGAACCCACCGTCTCCGCCTCAGATGTGTATAAGAGACAG	TTCGAACC
P7_i7_77	Single cell MulTI-Tag	GTCTCGTGGGCTCGGCTGTCCCTGTCCCAATCGAACACCGTCTCCGCCTCAGATGTGTATAAGAGACAG	CAATCGAA
P7_i7_78	Single cell MulTI-Tag	GTCTCGTGGGCTCGGCTGTCCCTGTCCCCGTGCCACACCGTCTCCGCCTCAGATGTGTATAAGAGACAG	CCGTGCCA
P7_i7_79	Single cell MulTI-Tag	GTCTCGTGGGCTCGGCTGTCCCTGTCCGGTAATCGCACCGTCTCCGCCTCAGATGTGTATAAGAGACAG	GGTAATCG
P7_i7_80	Single cell MulTI-Tag	GTCTCGTGGGCTCGGCTGTCCCTGTCCACCTTAGACACCGTCTCCGCCTCAGATGTGTATAAGAGACAG	ACCTTAGA
P7_i7_81	Single cell MulTI-Tag	GTCTCGTGGGCTCGGCTGTCCCTGTCCGTGAGTGTCACCGTCTCCGCCTCAGATGTGTATAAGAGACAG	GTGAGTGT
P7_i7_82	Single cell MulTI-Tag	GTCTCGTGGGCTCGGCTGTCCCTGTCCGTTGGTAGCACCGTCTCCGCCTCAGATGTGTATAAGAGACAG	GTTGGTAG
P7_i7_83	Single cell MulTI-Tag	GTCTCGTGGGCTCGGCTGTCCCTGTCCAGGACCTCCACCGTCTCCGCCTCAGATGTGTATAAGAGACAG	AGGACCTC
P7_i7_84	Single cell MulTI-Tag	GTCTCGTGGGCTCGGCTGTCCCTGTCCTCCAACGGCACCGTCTCCGCCTCAGATGTGTATAAGAGACAG	TCCAACGG
P7_i7_85	Single cell MulTI-Tag	GTCTCGTGGGCTCGGCTGTCCCTGTCCAAGATACACACCGTCTCCGCCTCAGATGTGTATAAGAGACAG	AAGATACA
P7_i7_86	Single cell MulTI-Tag	GTCTCGTGGGCTCGGCTGTCCCTGTCCGTCGCTGTCACCGTCTCCGCCTCAGATGTGTATAAGAGACAG	GTCGCTGT
P7_i7_87	Single cell MulTI-Tag	GTCTCGTGGGCTCGGCTGTCCCTGTCCCGCTATTACACCGTCTCCGCCTCAGATGTGTATAAGAGACAG	CGCTATTA
P7_i7_88	Single cell MulTI-Tag	GTCTCGTGGGCTCGGCTGTCCCTGTCCTCTATCAGCACCGTCTCCGCCTCAGATGTGTATAAGAGACAG	TCTATCAG
P7_i7_89	Single cell MulTI-Tag	GTCTCGTGGGCTCGGCTGTCCCTGTCCTCACCAATCACCGTCTCCGCCTCAGATGTGTATAAGAGACAG	TCACCAAT
P7_i7_90	Single cell MulTI-Tag	GTCTCGTGGGCTCGGCTGTCCCTGTCCCTGGAAGCCACCGTCTCCGCCTCAGATGTGTATAAGAGACAG	CTGGAAGC
P7_i7_91	Single cell MulTI-Tag	GTCTCGTGGGCTCGGCTGTCCCTGTCCTGACTGAACACCGTCTCCGCCTCAGATGTGTATAAGAGACAG	TGACTGAA
P7_i7_92	Single cell MulTI-Tag	GTCTCGTGGGCTCGGCTGTCCCTGTCCCAACCGTGCACCGTCTCCGCCTCAGATGTGTATAAGAGACAG	CAACCGTG
P7_i7_93	Single cell MulTI-Tag	GTCTCGTGGGCTCGGCTGTCCCTGTCCTGTGTGCCCACCGTCTCCGCCTCAGATGTGTATAAGAGACAG	TGTGTGCC
P7_i7_94	Single cell MulTI-Tag	GTCTCGTGGGCTCGGCTGTCCCTGTCCAAGTACAGCACCGTCTCCGCCTCAGATGTGTATAAGAGACAG	AAGTACAG
P7_i7_95	Single cell MulTI-Tag	GTCTCGTGGGCTCGGCTGTCCCTGTCCGTCTGTGCCACCGTCTCCGCCTCAGATGTGTATAAGAGACAG	GTCTGTGC
P7_i7_96	Single cell MulTI-Tag	GTCTCGTGGGCTCGGCTGTCCCTGTCCACGAGCCTCACCGTCTCCGCCTCAGATGTGTATAAGAGACAG	ACGAGCCT
P7_i7_97	Single cell MulTI-Tag	GTCTCGTGGGCTCGGCTGTCCCTGTCCGAATATCCCACCGTCTCCGCCTCAGATGTGTATAAGAGACAG	GAATATCC
P7_i7_98	Single cell MulTI-Tag	GTCTCGTGGGCTCGGCTGTCCCTGTCCCTCACGATCACCGTCTCCGCCTCAGATGTGTATAAGAGACAG	CTCACGAT
P7_i7_99	Single cell MulTI-Tag	GTCTCGTGGGCTCGGCTGTCCCTGTCCCGGTGGTACACCGTCTCCGCCTCAGATGTGTATAAGAGACAG	CGGTGGTA
P7_i7_100	Single cell MulTI-Tag	GTCTCGTGGGCTCGGCTGTCCCTGTCCCCTGGTGTCACCGTCTCCGCCTCAGATGTGTATAAGAGACAG	CCTGGTGT
P7_i7_101	Single cell MulTI-Tag	GTCTCGTGGGCTCGGCTGTCCCTGTCCCAATGATGCACCGTCTCCGCCTCAGATGTGTATAAGAGACAG	CAATGATG
P7_i7_102	Single cell MulTI-Tag	GTCTCGTGGGCTCGGCTGTCCCTGTCCTGAACAGGCACCGTCTCCGCCTCAGATGTGTATAAGAGACAG	TGAACAGG
P7_i7_103	Single cell MulTI-Tag	GTCTCGTGGGCTCGGCTGTCCCTGTCCGGACAACGCACCGTCTCCGCCTCAGATGTGTATAAGAGACAG	GGACAACG
P7_i7_104	Single cell MulTI-Tag	GTCTCGTGGGCTCGGCTGTCCCTGTCCTGTCTAACCACCGTCTCCGCCTCAGATGTGTATAAGAGACAG	TGTCTAAC
P7_i7_105	Single cell MulTI-Tag	GTCTCGTGGGCTCGGCTGTCCCTGTCCACCGATTACACCGTCTCCGCCTCAGATGTGTATAAGAGACAG	ACCGATTA
P7_i7_106	Single cell MulTI-Tag	GTCTCGTGGGCTCGGCTGTCCCTGTCCTTGGTGGCCACCGTCTCCGCCTCAGATGTGTATAAGAGACAG	TTGGTGGC
P7_i7_107	Single cell MulTI-Tag	GTCTCGTGGGCTCGGCTGTCCCTGTCCACGCCACTCACCGTCTCCGCCTCAGATGTGTATAAGAGACAG	ACGCCACT
P7_i7_108	Single cell MulTI-Tag	GTCTCGTGGGCTCGGCTGTCCCTGTCCTCTCGCTACACCGTCTCCGCCTCAGATGTGTATAAGAGACAG	TCTCGCTA

### Sheet: i5 primers
Name	Sequence	Barcode
sci_Ad1.1_TAGATCGC	AATGATACGGCGACCACCGAGATCTACACTAGATCGCTCGTCGGCAGCGTCTCCACGC	TAGATCGC
sci_Ad1.2_CTCTCTAT	AATGATACGGCGACCACCGAGATCTACACCTCTCTATTCGTCGGCAGCGTCTCCACGC	CTCTCTAT
sci_Ad1.3_TATCCTCT	AATGATACGGCGACCACCGAGATCTACACTATCCTCTTCGTCGGCAGCGTCTCCACGC	TATCCTCT
sci_Ad1.4_AGAGTAGA	AATGATACGGCGACCACCGAGATCTACACAGAGTAGATCGTCGGCAGCGTCTCCACGC	AGAGTAGA
sci_Ad1.5_GTAAGGAG	AATGATACGGCGACCACCGAGATCTACACGTAAGGAGTCGTCGGCAGCGTCTCCACGC	GTAAGGAG
sci_Ad1.6_ACTGCATA	AATGATACGGCGACCACCGAGATCTACACACTGCATATCGTCGGCAGCGTCTCCACGC	ACTGCATA
sci_Ad1.7_AAGGAGTA	AATGATACGGCGACCACCGAGATCTACACAAGGAGTATCGTCGGCAGCGTCTCCACGC	AAGGAGTA
sci_Ad1.8_CTAAGCCT	AATGATACGGCGACCACCGAGATCTACACCTAAGCCTTCGTCGGCAGCGTCTCCACGC	CTAAGCCT
sci_Ad1.9_TGGAAATC	AATGATACGGCGACCACCGAGATCTACACTGGAAATCTCGTCGGCAGCGTCTCCACGC	TGGAAATC
sci_Ad1.10_AACATGAT	AATGATACGGCGACCACCGAGATCTACACAACATGATTCGTCGGCAGCGTCTCCACGC	AACATGAT
sci_Ad1.11_TGATGAAA	AATGATACGGCGACCACCGAGATCTACACTGATGAAATCGTCGGCAGCGTCTCCACGC	TGATGAAA
sci_Ad1.12_GTCGGACT	AATGATACGGCGACCACCGAGATCTACACGTCGGACTTCGTCGGCAGCGTCTCCACGC	GTCGGACT
sci_Ad1.13_TTTCTAGC	AATGATACGGCGACCACCGAGATCTACACTTTCTAGCTCGTCGGCAGCGTCTCCACGC	TTTCTAGC
sci_Ad1.14_TAACCAAG	AATGATACGGCGACCACCGAGATCTACACTAACCAAGTCGTCGGCAGCGTCTCCACGC	TAACCAAG
sci_Ad1.15_GTGTATCG	AATGATACGGCGACCACCGAGATCTACACGTGTATCGTCGTCGGCAGCGTCTCCACGC	GTGTATCG
sci_Ad1.16_TCCATCAA	AATGATACGGCGACCACCGAGATCTACACTCCATCAATCGTCGGCAGCGTCTCCACGC	TCCATCAA
sci_Ad1.17_TTCGTGCA	AATGATACGGCGACCACCGAGATCTACACTTCGTGCATCGTCGGCAGCGTCTCCACGC	TTCGTGCA
sci_Ad1.18_AGGTTGCC	AATGATACGGCGACCACCGAGATCTACACAGGTTGCCTCGTCGGCAGCGTCTCCACGC	AGGTTGCC
sci_Ad1.19_CCTTATGT	AATGATACGGCGACCACCGAGATCTACACCCTTATGTTCGTCGGCAGCGTCTCCACGC	CCTTATGT
sci_Ad1.20_CAGCAACG	AATGATACGGCGACCACCGAGATCTACACCAGCAACGTCGTCGGCAGCGTCTCCACGC	CAGCAACG
sci_Ad1.21_GGTTCAAT	AATGATACGGCGACCACCGAGATCTACACGGTTCAATTCGTCGGCAGCGTCTCCACGC	GGTTCAAT
sci_Ad1.22_ACATTCGT	AATGATACGGCGACCACCGAGATCTACACACATTCGTTCGTCGGCAGCGTCTCCACGC	ACATTCGT
sci_Ad1.23_GATTCCCA	AATGATACGGCGACCACCGAGATCTACACGATTCCCATCGTCGGCAGCGTCTCCACGC	GATTCCCA
sci_Ad1.24_CGGACTGC	AATGATACGGCGACCACCGAGATCTACACCGGACTGCTCGTCGGCAGCGTCTCCACGC	CGGACTGC
sci_Ad1.25_AGCCGTTC	AATGATACGGCGACCACCGAGATCTACACAGCCGTTCTCGTCGGCAGCGTCTCCACGC	AGCCGTTC
sci_Ad1.26_ATTGGGTC	AATGATACGGCGACCACCGAGATCTACACATTGGGTCTCGTCGGCAGCGTCTCCACGC	ATTGGGTC
sci_Ad1.27_TGCATACT	AATGATACGGCGACCACCGAGATCTACACTGCATACTTCGTCGGCAGCGTCTCCACGC	TGCATACT
sci_Ad1.28_GGGCTTGG	AATGATACGGCGACCACCGAGATCTACACGGGCTTGGTCGTCGGCAGCGTCTCCACGC	GGGCTTGG
sci_Ad1.29_GACGTGGC	AATGATACGGCGACCACCGAGATCTACACGACGTGGCTCGTCGGCAGCGTCTCCACGC	GACGTGGC
sci_Ad1.30_GCAAATTT	AATGATACGGCGACCACCGAGATCTACACGCAAATTTTCGTCGGCAGCGTCTCCACGC	GCAAATTT
sci_Ad1.31_GCAGCCTC	AATGATACGGCGACCACCGAGATCTACACGCAGCCTCTCGTCGGCAGCGTCTCCACGC	GCAGCCTC
sci_Ad1.32_TCCGAGTT	AATGATACGGCGACCACCGAGATCTACACTCCGAGTTTCGTCGGCAGCGTCTCCACGC	TCCGAGTT
sci_Ad1.33_GCATTAAG	AATGATACGGCGACCACCGAGATCTACACGCATTAAGTCGTCGGCAGCGTCTCCACGC	GCATTAAG
sci_Ad1.34_ACGATAAC	AATGATACGGCGACCACCGAGATCTACACACGATAACTCGTCGGCAGCGTCTCCACGC	ACGATAAC
sci_Ad1.35_CCTGCGGG	AATGATACGGCGACCACCGAGATCTACACCCTGCGGGTCGTCGGCAGCGTCTCCACGC	CCTGCGGG
sci_Ad1.36_TGATTGTT	AATGATACGGCGACCACCGAGATCTACACTGATTGTTTCGTCGGCAGCGTCTCCACGC	TGATTGTT
sci_Ad1.37_GGCACGGA	AATGATACGGCGACCACCGAGATCTACACGGCACGGATCGTCGGCAGCGTCTCCACGC	GGCACGGA
sci_Ad1.38_GATCATTC	AATGATACGGCGACCACCGAGATCTACACGATCATTCTCGTCGGCAGCGTCTCCACGC	GATCATTC
sci_Ad1.39_ATGGTCAT	AATGATACGGCGACCACCGAGATCTACACATGGTCATTCGTCGGCAGCGTCTCCACGC	ATGGTCAT
sci_Ad1.40_CGTACCAA	AATGATACGGCGACCACCGAGATCTACACCGTACCAATCGTCGGCAGCGTCTCCACGC	CGTACCAA
sci_Ad1.41_CCAGTTTA	AATGATACGGCGACCACCGAGATCTACACCCAGTTTATCGTCGGCAGCGTCTCCACGC	CCAGTTTA
sci_Ad1.42_ACCGGCCC	AATGATACGGCGACCACCGAGATCTACACACCGGCCCTCGTCGGCAGCGTCTCCACGC	ACCGGCCC
sci_Ad1.43_CTAGAAGT	AATGATACGGCGACCACCGAGATCTACACCTAGAAGTTCGTCGGCAGCGTCTCCACGC	CTAGAAGT
sci_Ad1.44_CGCCAGAT	AATGATACGGCGACCACCGAGATCTACACCGCCAGATTCGTCGGCAGCGTCTCCACGC	CGCCAGAT
sci_Ad1.45_TCACATGG	AATGATACGGCGACCACCGAGATCTACACTCACATGGTCGTCGGCAGCGTCTCCACGC	TCACATGG
sci_Ad1.46_GAACTCGA	AATGATACGGCGACCACCGAGATCTACACGAACTCGATCGTCGGCAGCGTCTCCACGC	GAACTCGA
sci_Ad1.47_CCACCGTT	AATGATACGGCGACCACCGAGATCTACACCCACCGTTTCGTCGGCAGCGTCTCCACGC	CCACCGTT
sci_Ad1.48_TAAGTTAC	AATGATACGGCGACCACCGAGATCTACACTAAGTTACTCGTCGGCAGCGTCTCCACGC	TAAGTTAC
sci_Ad1.49_GAGACGTG	AATGATACGGCGACCACCGAGATCTACACGAGACGTGTCGTCGGCAGCGTCTCCACGC	GAGACGTG
sci_Ad1.50_TTGCCTAA	AATGATACGGCGACCACCGAGATCTACACTTGCCTAATCGTCGGCAGCGTCTCCACGC	TTGCCTAA
sci_Ad1.51_TTAACTTG	AATGATACGGCGACCACCGAGATCTACACTTAACTTGTCGTCGGCAGCGTCTCCACGC	TTAACTTG
sci_Ad1.52_CTTTAACA	AATGATACGGCGACCACCGAGATCTACACCTTTAACATCGTCGGCAGCGTCTCCACGC	CTTTAACA
sci_Ad1.53_CGTAGACC	AATGATACGGCGACCACCGAGATCTACACCGTAGACCTCGTCGGCAGCGTCTCCACGC	CGTAGACC
sci_Ad1.54_TATTTGCG	AATGATACGGCGACCACCGAGATCTACACTATTTGCGTCGTCGGCAGCGTCTCCACGC	TATTTGCG
sci_Ad1.55_ATCCAGGA	AATGATACGGCGACCACCGAGATCTACACATCCAGGATCGTCGGCAGCGTCTCCACGC	ATCCAGGA
sci_Ad1.56_TGTTCCTG	AATGATACGGCGACCACCGAGATCTACACTGTTCCTGTCGTCGGCAGCGTCTCCACGC	TGTTCCTG
sci_Ad1.57_ACGCGCAG	AATGATACGGCGACCACCGAGATCTACACACGCGCAGTCGTCGGCAGCGTCTCCACGC	ACGCGCAG
sci_Ad1.58_TCTGGCGA	AATGATACGGCGACCACCGAGATCTACACTCTGGCGATCGTCGGCAGCGTCTCCACGC	TCTGGCGA
sci_Ad1.59_AATCTACA	AATGATACGGCGACCACCGAGATCTACACAATCTACATCGTCGGCAGCGTCTCCACGC	AATCTACA
sci_Ad1.60_TACTGACC	AATGATACGGCGACCACCGAGATCTACACTACTGACCTCGTCGGCAGCGTCTCCACGC	TACTGACC
sci_Ad1.61_CGATAGGG	AATGATACGGCGACCACCGAGATCTACACCGATAGGGTCGTCGGCAGCGTCTCCACGC	CGATAGGG
sci_Ad1.62_ACTTAGAA	AATGATACGGCGACCACCGAGATCTACACACTTAGAATCGTCGGCAGCGTCTCCACGC	ACTTAGAA
sci_Ad1.63_AGAGATCT	AATGATACGGCGACCACCGAGATCTACACAGAGATCTTCGTCGGCAGCGTCTCCACGC	AGAGATCT
sci_Ad1.64_GGTGAAGG	AATGATACGGCGACCACCGAGATCTACACGGTGAAGGTCGTCGGCAGCGTCTCCACGC	GGTGAAGG
sci_Ad1.65_ATCGAATG	AATGATACGGCGACCACCGAGATCTACACATCGAATGTCGTCGGCAGCGTCTCCACGC	ATCGAATG
sci_Ad1.66_TCAAGAGC	AATGATACGGCGACCACCGAGATCTACACTCAAGAGCTCGTCGGCAGCGTCTCCACGC	TCAAGAGC
sci_Ad1.67_GCCCACGT	AATGATACGGCGACCACCGAGATCTACACGCCCACGTTCGTCGGCAGCGTCTCCACGC	GCCCACGT
sci_Ad1.68_TGGGCGGT	AATGATACGGCGACCACCGAGATCTACACTGGGCGGTTCGTCGGCAGCGTCTCCACGC	TGGGCGGT
sci_Ad1.69_CCCTTGGA	AATGATACGGCGACCACCGAGATCTACACCCCTTGGATCGTCGGCAGCGTCTCCACGC	CCCTTGGA
sci_Ad1.70_ATTACCGT	AATGATACGGCGACCACCGAGATCTACACATTACCGTTCGTCGGCAGCGTCTCCACGC	ATTACCGT
sci_Ad1.71_AGTCCGAG	AATGATACGGCGACCACCGAGATCTACACAGTCCGAGTCGTCGGCAGCGTCTCCACGC	AGTCCGAG
sci_Ad1.72_ACTTGTTG	AATGATACGGCGACCACCGAGATCTACACACTTGTTGTCGTCGGCAGCGTCTCCACGC	ACTTGTTG

### Sheet: i7 primers
Name	Sequence	Barcode
sci_Ad2.1_TAAGGCGA	CAAGCAGAAGACGGCATACGAGATTCGCCTTAGTCTCGTGGGCTCGGCTGTCCCTGTCC	TCGCCTTA
sci_Ad2.2_CGTACTAG	CAAGCAGAAGACGGCATACGAGATCTAGTACGGTCTCGTGGGCTCGGCTGTCCCTGTCC	CTAGTACG
sci_Ad2.3_AGGCAGAA	CAAGCAGAAGACGGCATACGAGATTTCTGCCTGTCTCGTGGGCTCGGCTGTCCCTGTCC	TTCTGCCT
sci_Ad2.4_TCCTGAGC	CAAGCAGAAGACGGCATACGAGATGCTCAGGAGTCTCGTGGGCTCGGCTGTCCCTGTCC	GCTCAGGA
sci_Ad2.5_GGACTCCT	CAAGCAGAAGACGGCATACGAGATAGGAGTCCGTCTCGTGGGCTCGGCTGTCCCTGTCC	AGGAGTCC
sci_Ad2.6_TAGGCATG	CAAGCAGAAGACGGCATACGAGATCATGCCTAGTCTCGTGGGCTCGGCTGTCCCTGTCC	CATGCCTA
sci_Ad2.7_CTCTCTAC	CAAGCAGAAGACGGCATACGAGATGTAGAGAGGTCTCGTGGGCTCGGCTGTCCCTGTCC	GTAGAGAG
sci_Ad2.8_CAGAGAGG	CAAGCAGAAGACGGCATACGAGATCCTCTCTGGTCTCGTGGGCTCGGCTGTCCCTGTCC	CCTCTCTG
sci_Ad2.9_GCTACGCT	CAAGCAGAAGACGGCATACGAGATAGCGTAGCGTCTCGTGGGCTCGGCTGTCCCTGTCC	AGCGTAGC
sci_Ad2.10_CGAGGCTG	CAAGCAGAAGACGGCATACGAGATCAGCCTCGGTCTCGTGGGCTCGGCTGTCCCTGTCC	CAGCCTCG
sci_Ad2.11_AAGAGGCA	CAAGCAGAAGACGGCATACGAGATTGCCTCTTGTCTCGTGGGCTCGGCTGTCCCTGTCC	TGCCTCTT
sci_Ad2.12_GTAGAGGA	CAAGCAGAAGACGGCATACGAGATTCCTCTACGTCTCGTGGGCTCGGCTGTCCCTGTCC	TCCTCTAC
sci_Ad2.13_TGGATCTG	CAAGCAGAAGACGGCATACGAGATCAGATCCAGTCTCGTGGGCTCGGCTGTCCCTGTCC	CAGATCCA
sci_Ad2.14_CCGTTTGT	CAAGCAGAAGACGGCATACGAGATACAAACGGGTCTCGTGGGCTCGGCTGTCCCTGTCC	ACAAACGG
sci_Ad2.15_TGCTGGGT	CAAGCAGAAGACGGCATACGAGATACCCAGCAGTCTCGTGGGCTCGGCTGTCCCTGTCC	ACCCAGCA
sci_Ad2.16_AGGTTGGG	CAAGCAGAAGACGGCATACGAGATCCCAACCTGTCTCGTGGGCTCGGCTGTCCCTGTCC	CCCAACCT
sci_Ad2.17_GTGTGGTG	CAAGCAGAAGACGGCATACGAGATCACCACACGTCTCGTGGGCTCGGCTGTCCCTGTCC	CACCACAC
sci_Ad2.18_TGGGTTTC	CAAGCAGAAGACGGCATACGAGATGAAACCCAGTCTCGTGGGCTCGGCTGTCCCTGTCC	GAAACCCA
sci_Ad2.19_TGGTCACA	CAAGCAGAAGACGGCATACGAGATTGTGACCAGTCTCGTGGGCTCGGCTGTCCCTGTCC	TGTGACCA
sci_Ad2.20_TTGACCCT	CAAGCAGAAGACGGCATACGAGATAGGGTCAAGTCTCGTGGGCTCGGCTGTCCCTGTCC	AGGGTCAA
sci_Ad2.21_CGCGGACA	CAAGCAGAAGACGGCATACGAGATTGTCCGCGGTCTCGTGGGCTCGGCTGTCCCTGTCC	TGTCCGCG
sci_Ad2.22_TTCCATAT	CAAGCAGAAGACGGCATACGAGATATATGGAAGTCTCGTGGGCTCGGCTGTCCCTGTCC	ATATGGAA
sci_Ad2.23_AATTCGTT	CAAGCAGAAGACGGCATACGAGATAACGAATTGTCTCGTGGGCTCGGCTGTCCCTGTCC	AACGAATT
sci_Ad2.24_GGCGTCGA	CAAGCAGAAGACGGCATACGAGATTCGACGCCGTCTCGTGGGCTCGGCTGTCCCTGTCC	TCGACGCC
sci_Ad2.25_ACAAAGTG	CAAGCAGAAGACGGCATACGAGATCACTTTGTGTCTCGTGGGCTCGGCTGTCCCTGTCC	CACTTTGT
sci_Ad2.26_TACTTGAA	CAAGCAGAAGACGGCATACGAGATTTCAAGTAGTCTCGTGGGCTCGGCTGTCCCTGTCC	TTCAAGTA
sci_Ad2.27_GTGATAGC	CAAGCAGAAGACGGCATACGAGATGCTATCACGTCTCGTGGGCTCGGCTGTCCCTGTCC	GCTATCAC
sci_Ad2.28_AGTAGATT	CAAGCAGAAGACGGCATACGAGATAATCTACTGTCTCGTGGGCTCGGCTGTCCCTGTCC	AATCTACT
sci_Ad2.29_ATTGCCGG	CAAGCAGAAGACGGCATACGAGATCCGGCAATGTCTCGTGGGCTCGGCTGTCCCTGTCC	CCGGCAAT
sci_Ad2.30_TTGCTAAG	CAAGCAGAAGACGGCATACGAGATCTTAGCAAGTCTCGTGGGCTCGGCTGTCCCTGTCC	CTTAGCAA
sci_Ad2.31_ATAAGTTA	CAAGCAGAAGACGGCATACGAGATTAACTTATGTCTCGTGGGCTCGGCTGTCCCTGTCC	TAACTTAT
sci_Ad2.32_ATCACTCG	CAAGCAGAAGACGGCATACGAGATCGAGTGATGTCTCGTGGGCTCGGCTGTCCCTGTCC	CGAGTGAT
sci_Ad2.33_GTTAACAG	CAAGCAGAAGACGGCATACGAGATCTGTTAACGTCTCGTGGGCTCGGCTGTCCCTGTCC	CTGTTAAC
sci_Ad2.34_AATGGTAG	CAAGCAGAAGACGGCATACGAGATCTACCATTGTCTCGTGGGCTCGGCTGTCCCTGTCC	CTACCATT
sci_Ad2.35_GAGCACGT	CAAGCAGAAGACGGCATACGAGATACGTGCTCGTCTCGTGGGCTCGGCTGTCCCTGTCC	ACGTGCTC
sci_Ad2.36_TTTCGTCA	CAAGCAGAAGACGGCATACGAGATTGACGAAAGTCTCGTGGGCTCGGCTGTCCCTGTCC	TGACGAAA
sci_Ad2.37_CAAGAATT	CAAGCAGAAGACGGCATACGAGATAATTCTTGGTCTCGTGGGCTCGGCTGTCCCTGTCC	AATTCTTG
sci_Ad2.38_GAAATGCC	CAAGCAGAAGACGGCATACGAGATGGCATTTCGTCTCGTGGGCTCGGCTGTCCCTGTCC	GGCATTTC
sci_Ad2.39_AACGCCAT	CAAGCAGAAGACGGCATACGAGATATGGCGTTGTCTCGTGGGCTCGGCTGTCCCTGTCC	ATGGCGTT
sci_Ad2.40_CCTCGCAG	CAAGCAGAAGACGGCATACGAGATCTGCGAGGGTCTCGTGGGCTCGGCTGTCCCTGTCC	CTGCGAGG
sci_Ad2.41_TACACCTC	CAAGCAGAAGACGGCATACGAGATGAGGTGTAGTCTCGTGGGCTCGGCTGTCCCTGTCC	GAGGTGTA
sci_Ad2.42_GGTCATTT	CAAGCAGAAGACGGCATACGAGATAAATGACCGTCTCGTGGGCTCGGCTGTCCCTGTCC	AAATGACC
sci_Ad2.43_CAATCTTA	CAAGCAGAAGACGGCATACGAGATTAAGATTGGTCTCGTGGGCTCGGCTGTCCCTGTCC	TAAGATTG
sci_Ad2.44_TGTGCCTT	CAAGCAGAAGACGGCATACGAGATAAGGCACAGTCTCGTGGGCTCGGCTGTCCCTGTCC	AAGGCACA
sci_Ad2.45_TCTTATTA	CAAGCAGAAGACGGCATACGAGATTAATAAGAGTCTCGTGGGCTCGGCTGTCCCTGTCC	TAATAAGA
sci_Ad2.46_GACTTAGT	CAAGCAGAAGACGGCATACGAGATACTAAGTCGTCTCGTGGGCTCGGCTGTCCCTGTCC	ACTAAGTC
sci_Ad2.47_AGACCAGC	CAAGCAGAAGACGGCATACGAGATGCTGGTCTGTCTCGTGGGCTCGGCTGTCCCTGTCC	GCTGGTCT
sci_Ad2.48_AAATACAG	CAAGCAGAAGACGGCATACGAGATCTGTATTTGTCTCGTGGGCTCGGCTGTCCCTGTCC	CTGTATTT
sci_Ad2.49_TTATGAAA	CAAGCAGAAGACGGCATACGAGATTTTCATAAGTCTCGTGGGCTCGGCTGTCCCTGTCC	TTTCATAA
sci_Ad2.50_CTTGGGTC	CAAGCAGAAGACGGCATACGAGATGACCCAAGGTCTCGTGGGCTCGGCTGTCCCTGTCC	GACCCAAG
sci_Ad2.51_CCAAATAA	CAAGCAGAAGACGGCATACGAGATTTATTTGGGTCTCGTGGGCTCGGCTGTCCCTGTCC	TTATTTGG
sci_Ad2.52_GCGTTAAA	CAAGCAGAAGACGGCATACGAGATTTTAACGCGTCTCGTGGGCTCGGCTGTCCCTGTCC	TTTAACGC
sci_Ad2.53_CATCCTGT	CAAGCAGAAGACGGCATACGAGATACAGGATGGTCTCGTGGGCTCGGCTGTCCCTGTCC	ACAGGATG
sci_Ad2.54_GGAGTAAG	CAAGCAGAAGACGGCATACGAGATCTTACTCCGTCTCGTGGGCTCGGCTGTCCCTGTCC	CTTACTCC
sci_Ad2.55_GACGCTCC	CAAGCAGAAGACGGCATACGAGATGGAGCGTCGTCTCGTGGGCTCGGCTGTCCCTGTCC	GGAGCGTC
sci_Ad2.56_TTCGCGGC	CAAGCAGAAGACGGCATACGAGATGCCGCGAAGTCTCGTGGGCTCGGCTGTCCCTGTCC	GCCGCGAA
sci_Ad2.57_CGGTTCCC	CAAGCAGAAGACGGCATACGAGATGGGAACCGGTCTCGTGGGCTCGGCTGTCCCTGTCC	GGGAACCG
sci_Ad2.58_ACCGGCTA	CAAGCAGAAGACGGCATACGAGATTAGCCGGTGTCTCGTGGGCTCGGCTGTCCCTGTCC	TAGCCGGT
sci_Ad2.59_CTCATGGG	CAAGCAGAAGACGGCATACGAGATCCCATGAGGTCTCGTGGGCTCGGCTGTCCCTGTCC	CCCATGAG
sci_Ad2.60_TTTAATGC	CAAGCAGAAGACGGCATACGAGATGCATTAAAGTCTCGTGGGCTCGGCTGTCCCTGTCC	GCATTAAA
sci_Ad2.61_AAACGGTC	CAAGCAGAAGACGGCATACGAGATGACCGTTTGTCTCGTGGGCTCGGCTGTCCCTGTCC	GACCGTTT
sci_Ad2.62_GATCCAAA	CAAGCAGAAGACGGCATACGAGATTTTGGATCGTCTCGTGGGCTCGGCTGTCCCTGTCC	TTTGGATC
sci_Ad2.63_ATGATGAT	CAAGCAGAAGACGGCATACGAGATATCATCATGTCTCGTGGGCTCGGCTGTCCCTGTCC	ATCATCAT
sci_Ad2.64_CCAACACG	CAAGCAGAAGACGGCATACGAGATCGTGTTGGGTCTCGTGGGCTCGGCTGTCCCTGTCC	CGTGTTGG
sci_Ad2.65_TAACAACA	CAAGCAGAAGACGGCATACGAGATTGTTGTTAGTCTCGTGGGCTCGGCTGTCCCTGTCC	TGTTGTTA
sci_Ad2.66_GGTAAACC	CAAGCAGAAGACGGCATACGAGATGGTTTACCGTCTCGTGGGCTCGGCTGTCCCTGTCC	GGTTTACC
sci_Ad2.67_CATCGACC	CAAGCAGAAGACGGCATACGAGATGGTCGATGGTCTCGTGGGCTCGGCTGTCCCTGTCC	GGTCGATG
sci_Ad2.68_ATGGGAAC	CAAGCAGAAGACGGCATACGAGATGTTCCCATGTCTCGTGGGCTCGGCTGTCCCTGTCC	GTTCCCAT
sci_Ad2.69_CGGCCAAT	CAAGCAGAAGACGGCATACGAGATATTGGCCGGTCTCGTGGGCTCGGCTGTCCCTGTCC	ATTGGCCG
sci_Ad2.70_GGGAATGA	CAAGCAGAAGACGGCATACGAGATTCATTCCCGTCTCGTGGGCTCGGCTGTCCCTGTCC	TCATTCCC
sci_Ad2.71_GTATTCGG	CAAGCAGAAGACGGCATACGAGATCCGAATACGTCTCGTGGGCTCGGCTGTCCCTGTCC	CCGAATAC
sci_Ad2.72_TCAGCTAT	CAAGCAGAAGACGGCATACGAGATATAGCTGAGTCTCGTGGGCTCGGCTGTCCCTGTCC	ATAGCTGA
