## Supplementary Table 2 for "Multifactorial chromatin regulatory landscapes at single cell resolution"

### Sheet: README
Supplementary Table 2: Information for sequence files used in this study. Fields reported are as follows: 1) File name prefix: Sequence file name as found on GEO; 2) Sample name: Brief descriptive name; 3) Cell type: Cell type used in experiment; 4) Cell #: Number of cells used in experiment; 5) Target: Antigen for antibody used in experiment; 6) Manufacturer: Commercial manufacturer of antibody …

### Sheet: Sequence file info
File name prefix	Sample name	Cell Type	Cell #	Target	Manufacturer	Cat #	Lot #	Amount used	Time Tagment	Protocol	Replicate	Sequenced reads	Reads mapped	Alignment rate
MM_Hs_MPM1069	K562_K27_CUTnTag_indiv	K562	100000	H3K27me3	Cell Signaling Technologies	CST9733S	16	0.5 µg	1 hr	CUT&Tag	1	5653705	4913421	0.869062
MM_Hs_MPM1070	K562_Ser5_CUTnTag_indiv	K562	100000	PolIIS5P	Abcam	ab5408	GR3264297-2	0.5 µg	1 hr	CUT&Tag	1	4673406	3588117	0.767773
MM_Hs_MPM1071	K562_K27_MulTI_secondary_indiv	K562	100000	H3K27me3	Cell Signaling Technologies	CST9733S	16	0.5 µg	1 hr	MulTI-Tag	1	5050210	4506281	0.892296
MM_Hs_MPM1072	K562_Ser5_MulTI_secondary_indiv	K562	100000	PolIIS5P	Abcam	ab5408	GR3264297-2	0.5 µg	1 hr	MulTI-Tag	1	3250349	2701092	0.831016
MM_Hs_MPM1073K27	K562_K27_CUTnTag_seq	K562	100000	H3K27me3	Cell Signaling Technologies	CST9733S	16	0.5 µg	1 hr	CUT&Tag	1	7016932	5776284	0.823192
MM_Hs_MPM1073Ser5	K562_Ser5_CUTnTag_seq	K562	100000	PolIIS5P	Abcam	ab5408	GR3264297-2	0.5 µg	1 hr	CUT&Tag	1	2889078	2467854	0.854201
MM_Hs_MPM1074K27	K562_K27_CUTnTag_comb	K562	100000	H3K27me3	Cell Signaling Technologies	CST9733S	16	0.5 µg	1 hr	CUT&Tag	1	5875103	5240663	0.892012
MM_Hs_MPM1074Ser5	K562_Ser5_CUTnTag_comb	K562	100000	PolIIS5P	Abcam	ab5408	GR3264297-2	0.5 µg	1 hr	CUT&Tag	1	4858312	4366974	0.898867
MM_Hs_MPM1075K27	K562_K27_MulTI_secondary_seq	K562	100000	H3K27me3	Cell Signaling Technologies	CST9733S	16	0.5 µg	1 hr	MulTI-Tag	1	6868179	6226263	0.906538
MM_Hs_MPM1075Ser5	K562_Ser5_MulTI_secondary_seq	K562	100000	PolIIS5P	Abcam	ab5408	GR3264297-2	0.5 µg	1 hr	MulTI-Tag	1	2326290	2111961	0.907867
MM_Hs_MPM1076K27	K562_K27_MulTI_secondary_comb	K562	100000	H3K27me3	Cell Signaling Technologies	CST9733S	16	0.5 µg	1 hr	MulTI-Tag	1	8392395	7284776	0.868021
MM_Hs_MPM1076Ser5	K562_Ser5_MulTI_secondary_comb	K562	100000	PolIIS5P	Abcam	ab5408	GR3264297-2	0.5 µg	1 hr	MulTI-Tag	1	799258	695782	0.870535
MM_Hs_MPM1459		K562	100000	H3K27me3	Cell Signaling Technologies	CST9733S	16	0.5 µg	1 hr	CUT&Tag	1	6504519	5131273	0.788878
MM_Hs_MPM1460		K562	100000	PolIIS5P	Abcam	ab5408	GR3264297-2	0.5 µg	1 hr	CUT&Tag	1	6241923	5262737	0.843128
MM_Hs_MPM1467K27		K562	100000	H3K27me3	Cell Signaling Technologies	CST9733S	16	0.5 µg	1 hr	MulTI-Tag	1	2246356	1108094	0.493285
MM_Hs_MPM1467Ser5		K562	100000	PolIIS5P	Abcam	ab5408	GR3264297-2	0.5 µg	1 hr	MulTI-Tag	1	8089303	1166192	0.144165
MM_Hs_MPM1485		K562	100000	H3K27me3	Cell Signaling Technologies	CST9733S	16	0.5 µg	1 hr	CUT&Tag	2	6859355	6127796	0.893349
MM_Hs_MPM1486		K562	100000	PolIIS5P	Abcam	ab5408	GR3264297-2	0.5 µg	1 hr	CUT&Tag	2	7177354	6397727	0.891377
MM_Hs_MPM1487	K562_K27_MulTI_primary_indiv_rep1	K562	100000	H3K27me3	Cell Signaling Technologies	CST9733S	16	0.5 µg	1 hr	MulTI-Tag	1	5591024	4110423	0.735182
MM_Hs_MPM1488	K562_Ser5_MulTI_primary_indiv_rep1	K562	100000	PolIIS5P	Abcam	ab5408	GR3264297-2	0.5 µg	1 hr	MulTI-Tag	1	5089962	1403185	0.275677
MM_Hs_MPM1489K27	K562_K27_MulTI_primary_seq_rep1	K562	100000	H3K27me3	Cell Signaling Technologies	CST9733S	16	0.5 µg	1 hr	MulTI-Tag	2	2636613	1638115	0.621295
MM_Hs_MPM1489Ser5	K562_Ser5_MulTI_primary_seq_rep1	K562	100000	PolIIS5P	Abcam	ab5408	GR3264297-2	0.5 µg	1 hr	MulTI-Tag	2	10347292	3034673	0.293282
MM_Hs_MPM1490K27	K562_K27_MulTI_primary_comb	K562	100000	H3K27me3	Cell Signaling Technologies	CST9733S	16	0.5 µg	1 hr	MulTI-Tag	1	3659085	2634730	0.720052
MM_Hs_MPM1490Ser5	K562_Ser5_MulTI_primary_comb	K562	100000	PolIIS5P	Abcam	ab5408	GR3264297-2	0.5 µg	1 hr	MulTI-Tag	1	8402242	1698134	0.202105
MM_Hs_MPM1508		K562	100000	H3K27me3	Cell Signaling Technologies	CST9733S	16	0.5 µg	1 hr	CUT&Tag	3		1873596	#DIV/0!
MM_Hs_MPM1509		K562	100000	PolIIS5P	Abcam	ab5408	GR3264297-2	0.5 µg	1 hr	CUT&Tag	3		3520708	#DIV/0!
MM_Hs_MPM1512K27		K562	100000	H3K27me3	Cell Signaling Technologies	CST9733S	16	0.5 µg	1 hr	MulTI-Tag	3	4611634	1144317	0.248137
MM_Hs_MPM1512Ser5		K562	100000	PolIIS5P	Abcam	ab5408	GR3264297-2	0.5 µg	1 hr	MulTI-Tag	3	13405894	629988	0.0469934
MM_Hs_MPM1527	K562_K27_MulTI_primary_indiv_rep2	K562	71000	H3K27me3	Cell Signaling Technologies	CST9733S	16	0.5 µg	1 hr	MulTI-Tag	4	13442076	13107553	0.975114
MM_Hs_MPM1528	K562_Ser5_MulTI_primary_indiv_rep2	K562	71000	PolIIS5P	Abcam	ab5408	GR3264297-2	0.5 µg	1 hr	MulTI-Tag	4	12229512	10092443	0.825253
MM_Hs_MPM1531K27	K562_K27_MulTI_primary_seq_rep2	K562	71000	H3K27me3	Cell Signaling Technologies	CST9733S	16	0.5 µg	1 hr	MulTI-Tag	4	22916306	22471009	0.980569
MM_Hs_MPM1531Ser5	K562_Ser5_MulTI_primary_seq_rep2	K562	71000	PolIIS5P	Abcam	ab5408	GR3264297-2	0.5 µg	1 hr	MulTI-Tag	4	8389804	7620048	0.908251
MM_Hs_MPM1957	H1_K27_MulTI_indiv	H1	25000	H3K27me3	Cell Signaling Technologies	CST9733S	16	0.5 µg	1 hr	MulTI-Tag	1	14410716	13622310	0.94529
MM_Hs_MPM1958	H1_K4_MulTI_indiv	H1	25000	H3K4me2	Active Motif	39679	31718013	0.5 µg	1 hr	MulTI-Tag	1	8011830	7263744	0.906627
MM_Hs_MPM1959	H1_K36_MulTI_indiv	H1	25000	H3K36me3	Active Motif	61021	23819012	0.5 µg	1 hr	MulTI-Tag	1	8846288	8354796	0.944441
MM_Hs_MPM1960K27	H1_K27_MulTI_seq	H1	25000	H3K27me3	Cell Signaling Technologies	CST9733S	16	0.5 µg	1 hr	MulTI-Tag	1	31432578	29479832	0.937875
MM_Hs_MPM1960K4	H1_K4_MulTI_seq	H1	25000	H3K4me2	Active Motif	39679	31718013	0.5 µg	1 hr	MulTI-Tag	1	2255468	1766922	0.783395
MM_Hs_MPM1960K36	H1_K36_MulTI_seq	H1	25000	H3K36me3	Active Motif	61021	23819012	0.5 µg	1 hr	MulTI-Tag	1	4067694	3446216	0.847216
MM_Hs_MPM2244K27	K562_K27_MulTI_seq_ICELL8	K562	1500000	H3K27me3	Cell Signaling Technologies	CST9733S	16	7.5 µg	1 hr	MulTI-Tag	1	82320368	79166850	0.961692
MM_Hs_MPM2244K4	K562_K4_MulTI_seq_ICELL8	K562	1500000	H3K4me2	Active Motif	39679	31718013	15 µg	1 hr	MulTI-Tag	1	6645094	5196306	0.781976
MM_Hs_MPM2244K36	K562_K36_MulTI_seq_ICELL8	K562	1500000	H3K36me3	Active Motif	61021	23819012	15 µg	1 hr	MulTI-Tag	1	10117082	9472752	0.936313
MM_Hs_MPM2246K27	H1_K27_MulTI_seq_ICELL8	H1	1500000	H3K27me3	Cell Signaling Technologies	CST9733S	16	7.5 µg	1 hr	MulTI-Tag	1	23893666	22777808	0.953299
MM_Hs_MPM2246K4	H1_K4_MulTI_seq_ICELL8	H1	1500000	H3K4me2	Active Motif	39679	31718013	15 µg	1 hr	MulTI-Tag	1	2874582	2416296	0.840573
MM_Hs_MPM2246K36	H1_K36_MulTI_seq_ICELL8	H1	1500000	H3K36me3	Active Motif	61021	23819012	15 µg	1 hr	MulTI-Tag	1	3559884	3334290	0.936629
MM_Hs_MPM2350K27	K562_K27_MulTI_sci_exp1	K562	600000	H3K27me3	Cell Signaling Technologies	CST9733S	16	7.5 µg	1 hr	MulTI-Tag	1	40266515	38680751	0.960618
MM_Hs_MPM2350K36	K562_K36_MulTI_sci_exp1	K562	600000	H3K36me3	Active Motif	61021	23819012	15 µg	1 hr	MulTI-Tag	1	13247007	12741037	0.961805
MM_Hs_MPM2351K27	H1_K27_MulTI_sci_exp1	H1	600000	H3K27me3	Cell Signaling Technologies	CST9733S	16	7.5 µg	1 hr	MulTI-Tag	1	42054823	40088785	0.953251
MM_Hs_MPM2351K36	H1_K36_MulTI_sci_exp1	H1	600000	H3K36me3	Active Motif	61021	23819012	15 µg	1 hr	MulTI-Tag	1	15230379	14769552	0.969743
MM_Hs_MPM2352K27	K562-H1_K27_MulTI_sci_exp1	K562-H1	600000	H3K27me3	Cell Signaling Technologies	CST9733S	16	7.5 µg	1 hr	MulTI-Tag	1	39220719	37594093	0.958526
MM_Hs_MPM2352K36	K562-H1_K36_MulTI_sci_exp1	K562-H1	600000	H3K36me3	Active Motif	61021	23819012	15 µg	1 hr	MulTI-Tag	1	9005560	8529819	0.947173
MM_HsMm_MPM2545	K562-3T3_K27_indiv_sci	K562-NIH3T3	600000	H3K27me3	Cell Signaling Technologies	CST9733S	16	7.5 µg	1 hr	MulTI-Tag	1	8503241	8245604	0.969701
MM_HsMm_MPM2546	K562-3T3_K36_indiv_sci	K562-NIH3T3	600000	H3K36me3	Active Motif	61021	23819012	15 µg	1 hr	MulTI-Tag	1	2953635	2848492	0.964402
MM_HsMm_MPM2547K27	K562-3T3_K27_seq_sci	K562-NIH3T3	600000	H3K27me3	Cell Signaling Technologies	CST9733S	16	7.5 µg	1 hr	MulTI-Tag	1	7263495	6973815	0.960118
MM_HsMm_MPM2547K36	K562-3T3_K36_seq_sci	K562-NIH3T3	600000	H3K36me3	Active Motif	61021	23819012	15 µg	1 hr	MulTI-Tag	1	10246814	9932250	0.969301
MM_Hs_MPM2581K27	K562_K27_MulTI_sci_exp2	K562	150000	H3K27me3	Cell Signaling Technologies	CST9733S	16	7.5 µg	1 hr	MulTI-Tag	1	2493271	2406423	0.965167
MM_Hs_MPM2581Ser5	K562_K36_MulTI_sci_exp2	K562	150000	PolIIS5P	Abcam	ab5408	GR3264297-2	15 µg	1 hr	MulTI-Tag	1	322572	306629	0.950575
MM_Hs_MPM2582K27	H1_K27_MulTI_sci_exp2	H1	150000	H3K27me3	Cell Signaling Technologies	CST9733S	16	7.5 µg	1 hr	MulTI-Tag	1	2803504	2658402	0.948243
MM_Hs_MPM2582Ser5	H1_K36_MulTI_sci_exp2	H1	150000	PolIIS5P	Abcam	ab5408	GR3264297-2	15 µg	1 hr	MulTI-Tag	1	392952	364186	0.926795
MM_Hs_MPM2583K27	K562-H1_K27_MulTI_sci_exp2	K562-H1	150000	H3K27me3	Cell Signaling Technologies	CST9733S	16	7.5 µg	1 hr	MulTI-Tag	1	3221841	3092404	0.959825
MM_Hs_MPM2583Ser5	K562-H1_K36_MulTI_sci_exp2	K562-H1	150000	PolIIS5P	Abcam	ab5408	GR3264297-2	15 µg	1 hr	MulTI-Tag	1	331658	315714	0.951926
MM_Hs_MPM2584K27	K562_K27_MulTI_sci_2_exp2	K562	150000	H3K27me3	Cell Signaling Technologies	CST9733S	16	7.5 µg	1 hr	MulTI-Tag	1	2387161	2296312	0.961943
MM_Hs_MPM2584K9	K562_K9_MulTI_sci_2_exp2	K562	150000	H3K9me3	Abcam	ab8898	GR3302452-1	15 µg	1 hr	MulTI-Tag	1	957808	879505	0.918248
MM_Hs_MPM2585K27	H1_K27_MulTI_sci_2_exp2	H1	150000	H3K27me3	Cell Signaling Technologies	CST9733S	16	7.5 µg	1 hr	MulTI-Tag	1	2692177	2575326	0.956596
MM_Hs_MPM2585K9	H1_K9_MulTI_sci_2_exp2	H1	150000	H3K9me3	Abcam	ab8898	GR3302452-1	15 µg	1 hr	MulTI-Tag	1	1868536	1761468	0.9427
MM_Hs_MPM2586K27	K562-H1_K27_MulTI_sci_2_exp2	K562-H1	150000	H3K27me3	Cell Signaling Technologies	CST9733S	16	7.5 µg	1 hr	MulTI-Tag	1	3386189	3232270	0.954545
MM_Hs_MPM2586K9	K562-H1_K9_MulTI_sci_2_exp2	K562-H1	150000	H3K9me3	Abcam	ab8898	GR3302452-1	15 µg	1 hr	MulTI-Tag	1	2294796	2135757	0.930696
MM_Hs_MPM2587K27	K562_K27_MulTI_sci_3_exp2	K562	150000	H3K27me3	Cell Signaling Technologies	CST9733S	16	7.5 µg	1 hr	MulTI-Tag	1	2391704	2313770	0.967415
MM_Hs_MPM2587K4m1	K562_K4m1_MulTI_sci_3_exp2	K562	150000	H3K4me1	EpiCypher	13-0040	2134006-02	15 µg	1 hr	MulTI-Tag	1	77536	65766	0.8482
MM_Hs_MPM2588K27	H1_K27_MulTI_sci_3_exp2	H1	150000	H3K27me3	Cell Signaling Technologies	CST9733S	16	7.5 µg	1 hr	MulTI-Tag	1	2621502	2513907	0.958957
MM_Hs_MPM2588K4m1	H1_K4m1_MulTI_sci_3_exp2	H1	150000	H3K4me1	EpiCypher	13-0040	2134006-02	15 µg	1 hr	MulTI-Tag	1	382066	365959	0.957842
MM_Hs_MPM2589K27	K562-H1_K27_MulTI_sci_3_exp2	K562-H1	150000	H3K27me3	Cell Signaling Technologies	CST9733S	16	7.5 µg	1 hr	MulTI-Tag	1	2385369	2245619	0.941414
MM_Hs_MPM2589K4m1	K562-H1_K4m1_MulTI_sci_3_exp2	K562-H1	150000	H3K4me1	EpiCypher	13-0040	2134006-02	15 µg	1 hr	MulTI-Tag	1	190004	177703	0.935259
MM_Hs_MPM2590K27	K562_K27_MulTI_sci_4_exp2	K562	150000	H3K27me3	Cell Signaling Technologies	CST9733S	16	7.5 µg	1 hr	MulTI-Tag	1	1629478	1547175	0.949491
MM_Hs_MPM2590K36	K562_K36_MulTI_sci_4_exp2	K562	150000	H3K36me3	Active Motif	61021	23819012	15 µg	1 hr	MulTI-Tag	1	175179	159794	0.912176
MM_Hs_MPM2591K27	H1_K27_MulTI_sci_4_exp2	H1	150000	H3K27me3	Cell Signaling Technologies	CST9733S	16	7.5 µg	1 hr	MulTI-Tag	1	2216810	2109630	0.951651
MM_Hs_MPM2591K36	H1_K36_MulTI_sci_4_exp2	H1	150000	H3K36me3	Active Motif	61021	23819012	15 µg	1 hr	MulTI-Tag	1	274874	255811	0.930648
MM_Hs_MPM2592K27	K562-H1_K27_MulTI_sci_4_exp2	K562-H1	150000	H3K27me3	Cell Signaling Technologies	CST9733S	16	7.5 µg	1 hr	MulTI-Tag	1	1683897	1626383	0.965845
MM_Hs_MPM2592K36	K562-H1_K36_MulTI_sci_4_exp2	K562-H1	150000	H3K36me3	Active Motif	61021	23819012	15 µg	1 hr	MulTI-Tag	1	184707	172812	0.935601
MM_Hs_MPM2611K27	H1hESC_K27_MulTI_sci	H1	240000	H3K27me3	Cell Signaling Technologies	CST9733S	16	7.5 µg	1 hr	MulTI-Tag	1	51967482	46929563	0.903056
MM_Hs_MPM2611K4m1	H1hESC_K4m1_MulTI_sci	H1	240000	H3K4me1	EpiCypher	13-0040	2134006-02	15 µg	1 hr	MulTI-Tag	1	5869168	3248186	0.553432
MM_Hs_MPM2611K36	H1hESC_K4m1_MulTI_sci	H1	240000	H3K36me3	Active Motif	61021	23819012	15 µg	1 hr	MulTI-Tag	1	26815102	18579201	0.692863
MM_Hs_MPM2612K27	DEday2_K27_MulTI_sci	Endoderm Day2	80000	H3K27me3	Cell Signaling Technologies	CST9733S	16	7.5 µg	1 hr	MulTI-Tag	1	3489440	3033395	0.869307
MM_Hs_MPM2612K4m1	DEday2_K4m1_MulTI_sci	Endoderm Day2	80000	H3K4me1	EpiCypher	13-0040	2134006-02	15 µg	1 hr	MulTI-Tag	1	267051	161548	0.604933
MM_Hs_MPM2612K36	DEday2_K4m1_MulTI_sci	Endoderm Day2	80000	H3K36me3	Active Motif	61021	23819012	15 µg	1 hr	MulTI-Tag	1	1435300	1113495	0.775793
MM_Hs_MPM2613K27	DEday3_K27_MulTI_sci	Endoderm Day3	120000	H3K27me3	Cell Signaling Technologies	CST9733S	16	7.5 µg	1 hr	MulTI-Tag	1	12865716	12020079	0.934272
MM_Hs_MPM2613K4m1	DEday3_K4m1_MulTI_sci	Endoderm Day3	120000	H3K4me1	EpiCypher	13-0040	2134006-02	15 µg	1 hr	MulTI-Tag	1	1089315	858755	0.788344
MM_Hs_MPM2613K36	DEday3_K4m1_MulTI_sci	Endoderm Day3	120000	H3K36me3	Active Motif	61021	23819012	15 µg	1 hr	MulTI-Tag	1	4651847	4154719	0.893133
MM_Hs_MPM2614K27	DEday4_K27_MulTI_sci	Endoderm Day4	80000	H3K27me3	Cell Signaling Technologies	CST9733S	16	7.5 µg	1 hr	MulTI-Tag	1	13140366	12524748	0.953151
MM_Hs_MPM2614K4m1	DEday4_K4m1_MulTI_sci	Endoderm Day4	80000	H3K4me1	EpiCypher	13-0040	2134006-02	15 µg	1 hr	MulTI-Tag	1	904852	777192	0.858916
MM_Hs_MPM2614K36	DEday4_K4m1_MulTI_sci	Endoderm Day4	80000	H3K36me3	Active Motif	61021	23819012	15 µg	1 hr	MulTI-Tag	1	3330265	3098534	0.930417
MM_Hs_MPM2615K27	DEday5_K27_MulTI_sci	Endoderm Day5	240000	H3K27me3	Cell Signaling Technologies	CST9733S	16	7.5 µg	1 hr	MulTI-Tag	1	48070748	44941545	0.934904
MM_Hs_MPM2615K4m1	DEday5_K4m1_MulTI_sci	Endoderm Day5	240000	H3K4me1	EpiCypher	13-0040	2134006-02	15 µg	1 hr	MulTI-Tag	1	6181952	4635783	0.74989
MM_Hs_MPM2615K36	DEday5_K4m1_MulTI_sci	Endoderm Day5	240000	H3K36me3	Active Motif	61021	23819012	15 µg	1 hr	MulTI-Tag	1	14475725	11464001	0.791947
MM_Hs_MPM2616K27	MESday2_K27_MulTI_sci	Mesoderm Day2	80000	H3K27me3	Cell Signaling Technologies	CST9733S	16	7.5 µg	1 hr	MulTI-Tag	1	10695002	10080630	0.942555
MM_Hs_MPM2616K4m1	MESday2_K4m1_MulTI_sci	Mesoderm Day2	80000	H3K4me1	EpiCypher	13-0040	2134006-02	15 µg	1 hr	MulTI-Tag	1	909082	793710	0.87309
MM_Hs_MPM2616K36	MESday2_K4m1_MulTI_sci	Mesoderm Day2	80000	H3K36me3	Active Motif	61021	23819012	15 µg	1 hr	MulTI-Tag	1	4452178	4089145	0.918459
MM_Hs_MPM2617K27	MESday3_K27_MulTI_sci	Mesoderm Day3	120000	H3K27me3	Cell Signaling Technologies	CST9733S	16	7.5 µg	1 hr	MulTI-Tag	1	29829249	27724074	0.929426
MM_Hs_MPM2617K4m1	MESday3_K4m1_MulTI_sci	Mesoderm Day3	120000	H3K4me1	EpiCypher	13-0040	2134006-02	15 µg	1 hr	MulTI-Tag	1	1833968	1425944	0.777518
MM_Hs_MPM2617K36	MESday3_K4m1_MulTI_sci	Mesoderm Day3	120000	H3K36me3	Active Motif	61021	23819012	15 µg	1 hr	MulTI-Tag	1	8401019	7625132	0.907644
MM_Hs_MPM2618K27	MESday4_K27_MulTI_sci	Mesoderm Day4	80000	H3K27me3	Cell Signaling Technologies	CST9733S	16	7.5 µg	1 hr	MulTI-Tag	1	14645633	13993547	0.955476
MM_Hs_MPM2618K4m1	MESday4_K4m1_MulTI_sci	Mesoderm Day4	80000	H3K4me1	EpiCypher	13-0040	2134006-02	15 µg	1 hr	MulTI-Tag	1	1098198	1001997	0.912401
MM_Hs_MPM2618K36	MESday4_K4m1_MulTI_sci	Mesoderm Day4	80000	H3K36me3	Active Motif	61021	23819012	15 µg	1 hr	MulTI-Tag	1	3586233	3310894	0.923223
MM_Hs_MPM2619K27	MESday5_K27_MulTI_sci	Mesoderm Day5	240000	H3K27me3	Cell Signaling Technologies	CST9733S	16	7.5 µg	1 hr	MulTI-Tag	1	94800609	91455162	0.964711
MM_Hs_MPM2619K4m1	MESday5_K4m1_MulTI_sci	Mesoderm Day5	240000	H3K4me1	EpiCypher	13-0040	2134006-02	15 µg	1 hr	MulTI-Tag	1	5472790	4679144	0.854983
MM_Hs_MPM2619K36	MESday5_K4m1_MulTI_sci	Mesoderm Day5	240000	H3K36me3	Active Motif	61021	23819012	15 µg	1 hr	MulTI-Tag	1	20468578	18834865	0.920184
MM_Hs_MPM2620K27	ECTday2_K27_MulTI_sci	Ectoderm Day2	80000	H3K27me3	Cell Signaling Technologies	CST9733S	16	7.5 µg	1 hr	MulTI-Tag	1	5832835	5444845	0.933482
MM_Hs_MPM2620K4m1	ECTday2_K4m1_MulTI_sci	Ectoderm Day2	80000	H3K4me1	EpiCypher	13-0040	2134006-02	15 µg	1 hr	MulTI-Tag	1	473457	407921	0.86158
MM_Hs_MPM2620K36	ECTday2_K4m1_MulTI_sci	Ectoderm Day2	80000	H3K36me3	Active Motif	61021	23819012	15 µg	1 hr	MulTI-Tag	1	2339128	2194449	0.938148
MM_Hs_MPM2621K27	ECTday3_K27_MulTI_sci	Ectoderm Day3	80000	H3K27me3	Cell Signaling Technologies	CST9733S	16	7.5 µg	1 hr	MulTI-Tag	1	4603973	4229196	0.918597
MM_Hs_MPM2621K4m1	ECTday3_K4m1_MulTI_sci	Ectoderm Day3	80000	H3K4me1	EpiCypher	13-0040	2134006-02	15 µg	1 hr	MulTI-Tag	1	319135	262044	0.821107
MM_Hs_MPM2621K36	ECTday3_K4m1_MulTI_sci	Ectoderm Day3	80000	H3K36me3	Active Motif	61021	23819012	15 µg	1 hr	MulTI-Tag	1	1928829	1749511	0.907033
MM_Hs_MPM2622K27	ECTday4_K27_MulTI_sci	Ectoderm Day4	80000	H3K27me3	Cell Signaling Technologies	CST9733S	16	7.5 µg	1 hr	MulTI-Tag	1	2272520	2138919	0.94121
MM_Hs_MPM2622K4m1	ECTday4_K4m1_MulTI_sci	Ectoderm Day4	80000	H3K4me1	EpiCypher	13-0040	2134006-02	15 µg	1 hr	MulTI-Tag	1	468204	393978	0.841467
MM_Hs_MPM2622K36	ECTday4_K4m1_MulTI_sci	Ectoderm Day4	80000	H3K36me3	Active Motif	61021	23819012	15 µg	1 hr	MulTI-Tag	1	2278934	2131249	0.935196
MM_Hs_MPM2623K27	ECTday5_K27_MulTI_sci	Ectoderm Day5	80000	H3K27me3	Cell Signaling Technologies	CST9733S	16	7.5 µg	1 hr	MulTI-Tag	1	1313432	1257284	0.957251
MM_Hs_MPM2623K4m1	ECTday5_K4m1_MulTI_sci	Ectoderm Day5	80000	H3K4me1	EpiCypher	13-0040	2134006-02	15 µg	1 hr	MulTI-Tag	1	263286	214722	0.815547
MM_Hs_MPM2623K36	ECTday5_K4m1_MulTI_sci	Ectoderm Day5	80000	H3K36me3	Active Motif	61021	23819012	15 µg	1 hr	MulTI-Tag	1	867349	814960	0.939599
MM_Hs_MPM2624K27	ECTday6_K27_MulTI_sci	Ectoderm Day6	80000	H3K27me3	Cell Signaling Technologies	CST9733S	16	7.5 µg	1 hr	MulTI-Tag	1	4923807	4685316	0.951564
MM_Hs_MPM2624K4m1	ECTday6_K4m1_MulTI_sci	Ectoderm Day6	80000	H3K4me1	EpiCypher	13-0040	2134006-02	15 µg	1 hr	MulTI-Tag	1	769993	654530	0.850047
MM_Hs_MPM2624K36	ECTday6_K4m1_MulTI_sci	Ectoderm Day6	80000	H3K36me3	Active Motif	61021	23819012	15 µg	1 hr	MulTI-Tag	1	3337830	2930485	0.877961
MM_Hs_MPM2625K27	ECTday7_K27_MulTI_sci	Ectoderm Day7	240000	H3K27me3	Cell Signaling Technologies	CST9733S	16	7.5 µg	1 hr	MulTI-Tag	1	8024375	7345306	0.915374
MM_Hs_MPM2625K4m1	ECTday7_K4m1_MulTI_sci	Ectoderm Day7	240000	H3K4me1	EpiCypher	13-0040	2134006-02	15 µg	1 hr	MulTI-Tag	1	3456835	2236077	0.646857
MM_Hs_MPM2625K36	ECTday7_K4m1_MulTI_sci	Ectoderm Day7	240000	H3K36me3	Active Motif	61021	23819012	15 µg	1 hr	MulTI-Tag	1	12758492	6687639	0.524172
