## Supplementary Table 4 for "Multifactorial chromatin regulatory landscapes at single cell resolution"

### Sheet: README
Supplementary Table 4: Quantile values, standard deviations, p-values, test statistics, degrees of freedom, and confidence intervals associated with all distributional data presented in this manuscript. Data quantiles presented here are 0.05, 0.25, 0.5 (mean), 0.75, and 0.95

### Sheet: Quantiles and std devs
Proportion of cells with feature combination quantiles and standard deviations, Figure 3e. K562 n = 348, H1 n = 368
	Quantile
Data	0.05	0.25	0.5	0.75	0.95	SD
K27_H1	0.0300734	0.0427034	0.0571079	0.078893	0.132133	0.0365066
K27_K562	0.0421681	0.0644121	0.0800785	0.102029	0.143055	0.0305026
K4_H1	0.00586376	0.00718948	0.00948399	0.0126453	0.0191209	0.00428772
K4_K562	0.00560881	0.00703651	0.00866816	0.0113323	0.0186697	0.00416547
K36_H1	0.00676627	0.00953498	0.0128493	0.0174383	0.0301652	0.00707658
K36_K562	0.00700337	0.00880838	0.0114216	0.0147486	0.0254946	0.00561338
K27+K4_H1	0.000713849	0.00127473	0.00198858	0.0033143	0.00757954	0.00368971
K27+K4_K562	0.00061187	0.00112176	0.00168264	0.00256221	0.005438	0.00174776
K4+K36_H1	0.000101978	0.000203957	0.000356924	0.000662859	0.00147869	0.000437808
K4+K36_K562	5.09892e-05	0.000152968	0.000254946	0.000458903	0.00127473	0.000423052
K27+K36_H1	0.000780135	0.00155517	0.00239649	0.0042321	0.0108964	0.00547602
K27+K36_K562	0.000407913	0.000968795	0.00158066	0.00249847	0.00623343	0.00205747
K27+K4+K36_H1	5.09892e-05	0.000101978	0.000203957	0.000420661	0.00146084	0.00145123
K27+K4+K36_K562	0	0	5.09892e-05	0.000152968	0.000509892	0.000212891
Cramer's V quantiles and standard deviations, Figure 3f. K562 n = 348, H1 n = 368
	Quantile
Data	0.05	0.25	0.5	0.75	0.95	SD
K27_K4_H1	0.0297752	0.0450047	0.0583973	0.0715231	0.0952196	0.0206198
K27_K4_K562	0.008088	0.0203039	0.03017	0.0405962	0.057238044	0.0154557
K4_K36_H1	0.00433812	0.0154499	0.0262436	0.0369789	0.0567348	0.0171813
K4_K36_K562	0.00203649	0.00880916	0.0161994	0.0254596	0.0392682	0.0120185
K27_K36_H1	0.0277383	0.0411788	0.0569947	0.0710162	0.0958765	0.0243744
K27_K36_K562	0.00207814	0.00911103	0.0173145	0.0249488	0.0471411	0.0158489
	Quantile
Supplementary Fig. 1d	0.05	0.25	0.5	0.75	0.95	SD
H3K27me3 CUT&Tag	0.646102	1	1	1	1	0.144788
H3K27me3 Individual MulTI-Tag	0.676713	1	1	1	1.000000	0.145072
H3K27me3 Sequential MulTI-Tag, K27-Ser5	0.326042	1	1	1	1	0.227885
H3K27me3 Sequential MulTI-Tag, Ser5-K27	0.430442	0.879879	1	1	1	0.198485
PolIIS5P CUT&Tag	0.872559	1	1	1	1	0.133509
PolIIS5P Individual MulTI-Tag	0.761044	1	1	1	1	0.190092
PolIIS5P Sequential MulTI-Tag, K27-Ser5	0	1	1	1	1	0.318881
PolIIS5P Sequential MulTI-Tag, Ser5-K27	0.589062	1	1	1	1	0.194568
	Quantile
Supplementary Fig. 1f	0.05	0.25	0.5	0.75	0.95	SD
H3K27me3 CUT&Tag	0.0878724	0.101082	0.107283	0.110479	0.116476	0.0140836
H3K27me3 MulTI-Tag	0.0850904	0.0963337	0.101083	0.104158	0.11138136	0.0127654
PolIIS5P CUT&Tag	0.0629174	0.0789085	0.0907365	0.0975217	0.10141021	0.0191448
PolIIS5P MulTI-Tag	0.0390133	0.065686	0.07903	0.0815775	0.0823389	0.0240515
	Quantile
Supplementary Fig. 3c	0.05	0.25	0.5	0.75	0.95	SD
Total Unique Reads, K562	493.2	1097	1953	3303	7046.2	2767.04
H3K27me3 Unique Reads, K562	329.2	775	1400	2457	5502	2267.38
H3K36me3 Unique Reads, K562	131	279	505	835	1716	608.713
Total Unique Reads, H1	472	1122	2015	3434	7068	2383.03
H3K27me3 Unique Reads, H1	265	721	1412	2571	5502	1924.39
H3K36me3 Unique Reads, H1	133	274	503	890	1886	687.654
Total Unique Reads, K562-H1	535	1078	1787.5	3023.25	6106.95	2623.2
H3K27me3 Unique Reads, K562-H1	369	827.25	1435	2482.5	5191.4	2273.98
H3K36me3 Unique Reads, K562-H1	120	207	333	546	1077	411.777
	Quantile
Supplementary Fig. 3d	0.05	0.25	0.5	0.75	0.95	SD
H3K27me3 K562 Fraction of on-target reads in peaks	0.844444	1	1	1	1	0.109401
H3K36me3 K562 Fraction of on-target reads in peaks	0.543478	0.881423	0.973684	1	1	0.180834
H3K27me3 H1 Fraction of on-target reads in peaks	0.857143	0.982301	1	1	1	0.0898181
H3K36me3 H1 Fraction of on-target reads in peaks	0.142857	0.71875	0.875	1	1	0.253439
	Quantile
Supplementary Fig. 3e	0.05	0.25	0.5	0.75	0.95	SD
H3K27me3 CUT&Tag FRiP, H1	0.00812352	0.0161664	0.0243902	0.0344828	0.0548096	0.0151223
H3K27me3 MulTI-Tag FRiP, H1	0.085469	0.129855	0.167977	0.212324	0.284618	0.0619454
H3K36me3 MulTI-Tag FRiP, H1	0.232143	0.28013	0.312676	0.34278	0.386606	0.0514229
H3K27me3 CUT&Tag FRiP, K562	0.020936	0.0270551	0.0309424	0.0352333	0.0428303	0.00674183
H3K27me3 MulTI-Tag FRiP, K562	0.0217261	0.0297892	0.0358814	0.0426801	0.0571719	0.0110519
H3K36me3 MulTI-Tag FRiP, K562	0.201552	0.243132	0.265504	0.287879	0.321475	0.0399534
	Quantile
Supplementary Fig. 3f	0.05	0.25	0.5	0.75	0.95	SD
POLR3E H3K27me3 counts, H1 CUT&Tag	0	0	0	0	0	0
POLR3E H3K27me3 counts, H1 MulTI-Tag	0	0	0	0	0	0.170665
HOXD3 H3K27me3 counts, H1 CUT&Tag	0	0	0	1	2	1.15002
HOXD3 H3K27me3 counts, H1 MulTI-Tag	0	0	0	1	3	0.974511
HOXB3 H3K27me3 counts, H1 CUT&Tag	0	0	0	1	4	2.27406
HOXB3 H3K27me3 counts, H1 MulTI-Tag	0	0	1	2	4	1.35652
SALL4 H3K27me3 counts, H1 CUT&Tag	0	0	0	0	0	0.0560183
SALL4 H3K27me3 counts, H1 MulTI-Tag	0	0	0	0	0	0.129732
	Quantile
Supplementary Fig. 4b	0.05	0.25	0.5	0.75	0.95	SD
H3K27me3 unique reads/cell, K562	191	410	667	1085	2322.8	1072.21
PolIIS5P unique reads/cell, K562	103.9	113	132	172	255.2	55.5228
H3K9me3 unique reads/cell, K562	107	145.5	213	351	760	285.991
H3K4me1 unique reads/cell, K562	112.4	127	165	219	360	92.9829
H3K36me3 unique reads/cell, K562	104	115	136.5	177	256.7	52.9263
H3K27me3 unique reads/cell, H1	204.65	411	623	926	1716.4	618.8
PolIIS5P unique reads/cell, H1	102	113	127	161	253.8	53.1436
H3K9me3 unique reads/cell, H1	119.25	197.25	331	537.75	1053.75	333.897
H3K4me1 unique reads/cell, H1	103	114	134	174	281	66.9344
H3K36me3 unique reads/cell, H1	102.55	112	127	160	239.45	53.4328
H3K27me3 unique reads/cell, K562-H1	154	319.25	561.5	964.75	2008.8	951.721
PolIIS5P unique reads/cell, K562-H1	103	113.75	134.5	167	252.7	74.8124
H3K9me3 unique reads/cell, K562-H1	116	181.5	300	496	1035.5	370.769
H3K4me1 unique reads/cell, K562-H1	103	112	131	171	262.2	77.5936
H3K36me3 unique reads/cell, K562-H1	102	109	125.5	161.5	253.45	68.7037
	Quantile
Supplementary Fig. 5a	0.05	0.25	0.5	0.75	0.95	SD
Total unique reads per cell, H1	1588.8	2592	3460	4728	6577.2	1501.52
H3K27me3 unique reads per cell, H1	1196.6	2050	2765	3856	5310.8	1251.7
H3K4me2 unique reads per cell, H1	161.6	219	287	398	569.4	141.221
H3K36me3 unique reads per cell, H1	175	256	358	490	760.4	211.254
Total unique reads per cell, K562	1859	2994.25	4009.5	4932.75	5879	1258.26
H3K27me3 unique reads per cell, K562	1483	2614.5	3567.5	4410.25	5316.25	1196.94
H3K4me2 unique reads per cell, K562	122	155.75	193	248.25	364.75	84.6661
H3K36me3 unique reads per cell, K562	138	179.75	217	273	383.75	84.2241
	Quantile
Supplementary Fig. 5d	0.05	0.25	0.5	0.75	0.95	SD
H3K27me3 fraction of on target reads in peaks, CUT&Tag	0.0693993	0.646977	1	1	1	0.308454
H3K27me3 fraction of on target reads in peaks, MulTI-Tag	0.186814	1	1	1	1	0.262632
H3K4me2 fraction of on target reads in peaks, CUT&Tag	0	0.690218	0.921158	1	1	0.318556
H3K4me2 fraction of on target reads in peaks, MulTI-Tag	0	0.641573	0.904961	0.985178	1	0.358028
H3K36me3 fraction of on target reads in peaks, CUT&Tag	0.0168634	0.843963	1	1	1	0.286511
H3K36me3 fraction of on target reads in peaks, MulTI-Tag	0	0.86241	0.99088	1	1	0.30894
	Quantile
Supplementary Fig. 5e	0.05	0.25	0.5	0.75	0.95	SD
H3K27me3 fraction of on target reads in peaks, CUT&Tag	0.162964	0.427431	0.651116	0.892067	1	0.278311
H3K27me3 fraction of on target reads in peaks, MulTI-Tag	0.0578864	0.338942	1	1	1	0.368179
H3K4me2 fraction of on target reads in peaks, CUT&Tag	0	0.483922	0.725335	0.882374	1	0.297812
H3K4me2 fraction of on target reads in peaks, MulTI-Tag	0	0	0.691385	0.93395	1	0.426048
H3K36me3 fraction of on target reads in peaks, CUT&Tag	0	0.648046	0.904368	1	1	0.282963
H3K36me3 fraction of on target reads in peaks, MulTI-Tag	0	0	0.964696	1	1	0.437024
	Quantile
Supplementary Fig. 5f	0.05	0.25	0.5	0.75	0.95	SD
K27_H1	0.0197901	0.0332834	0.0431784	0.0577711	0.0776112	0.017145
K27_K562	0.0193778	0.031959	0.0417042	0.0503373	0.0597326	0.0126634
K4_H1	0.00454773	0.00584708	0.00754623	0.010095	0.0144428	0.00324375
K4_K562	0.00388556	0.00474763	0.00569715	0.00744628	0.0107071	0.0024812
K36_H1	0.0053973	0.00754623	0.0103448	0.0134933	0.01995	0.00504167
K36_K562	0.00482259	0.00608446	0.00754623	0.00944528	0.0137556	0.00292229
K27+K4_H1	0.000349825	0.00069965	0.00114943	0.0017991	0.00338831	0.000946641
K27+K4_K562	9.995e-05	0.00029985	0.00049975	0.00069965	0.0011994	0.000340548
K4+K36_H1	4.9975e-05	9.995e-05	0.0001999	0.000349825	0.000749625	0.000283466
K4+K36_K562	0	4.9975e-05	9.995e-05	0.0001999	0.000349825	0.000133401
K27+K36_H1	0.0003998	0.0007996	0.00134933	0.00229885	0.00394803	0.00122638
K27+K36_K562	9.995e-05	0.00029985	0.000449775	0.000649675	0.00104948	0.000316581
K27+K4+K36_H1	0	0	4.9975e-05	0.000149925	0.0003998	0.000143418
K27+K4+K36_K562	0	0	0	0	4.9975e-05	2.61222e-05
	Quantile
Fig. 3g	0.05	0.25	0.5	0.75	0.95	SD
H3K27me3-H3K4me2 Cramer's V, H1	0.0119262	0.0277714	0.0398381	0.0519941	0.0684896	0.0173922
H3K27me3-H3K4me2 Cramer's V, K562	2.88367e-15	0.00561232	0.0124248	0.0203587	0.0301367	0.00997025
H3K4me2-H3K36me3 Cramer's V, H1	2.56345e-15	0.00641666	0.0155233	0.0251541	0.0419123	0.013346
H3K4me2-H3K36me3 Cramer's V, K562	7.57398e-17	0.00102875	0.00568208	0.0131634	0.0258443	0.00925283
H3K27me3-H3K36me3 Cramer's V, H1	0.0149425	0.0269973	0.0385402	0.0513855	0.0726039	0.0181829
H3K27me3-H3K36me3 Cramer's V, K562	8.95599e-17	0.00218721	0.00655878	0.0121687	0.0219881	0.00702628
	Quantile
Supplementary Fig. 6c	0.05	0.25	0.5	0.75	0.95	SD
H3K27me3 signal, ENCODE, H3K27me3-enriched genes	106.406	182.025	250.541	289.253	371.838	121.916
H3K27me3 signal, CUT&Tag, H3K27me3-enriched genes	154.893	243.865	302.739	341.499	462.418	120.902
H3K27me3 signal, Bulk MulTI-Tag, H3K27me3-enriched genes	121.29	155.564	179.173	223.136	286.637	69.29452
H3K27me3 signal, Aggregate scMulTI-Tag, H3K27me3-enriched genes	169.902	221.444	255.6	310.565	371.238	105.491
H3K36me3 signal, ENCODE, H3K27me3-enriched genes	11.23145	39.0454	72.9855	134.626	176.073	56.52475
H3K36me3 signal, CUT&Tag, H3K27me3-enriched genes	5.027053	27.5291	61.5215	90.0082	146.407	45.08241
H3K36me3 signal, Bulk MulTI-Tag, H3K27me3-enriched genes	15.90150	43.526	71.963	121.292	165.283	47.78569
H3K36me3 signal, Aggregate scMulTI-Tag, H3K27me3-enriched genes	6.958003	25.1928	59.383	84.5757	151.277	48.25232
H3K27me3 signal, ENCODE, H3K27me3-H3K36me3-enriched genes	46.38555	85.1886	120.589	152.677	179.97	45.88909
H3K27me3 signal, CUT&Tag, H3K27me3-H3K36me3-enriched genes	50.32920	78.5476	102.479	143.294	181.085	42.92791
H3K27me3 signal, Bulk MulTI-Tag, H3K27me3-H3K36me3-enriched genes	65.25139	92.9449	125.238	141.995	180.693	36.09895
H3K27me3 signal, Aggregate scMulTI-Tag, H3K27me3-H3K36me3-enriched genes	59.25065	93.6877	125.034	171.219	217.615	53.50952
H3K36me3 signal, ENCODE, H3K27me3-H3K36me3-enriched genes	137.746	170.173	214.891	254.315	357.232	82.27023
H3K36me3 signal, CUT&Tag, H3K27me3-H3K36me3-enriched genes	122.947	159.19	223.105	264.279	435.63	95.51515
H3K36me3 signal, Bulk MulTI-Tag, H3K27me3-H3K36me3-enriched genes	117.346	154.372	190.934	242.005	336.601	78.80858
H3K36me3 signal, Aggregate scMulTI-Tag, H3K27me3-H3K36me3-enriched genes	130.523	191.345	269.923	367.695	507.094	122.92
H3K27me3 signal, ENCODE, H3K36me3-enriched genes	11.6135	20.4978	28.4343	38.883	59.4722	19.12614
H3K27me3 signal, CUT&Tag, H3K36me3-enriched genes	18.9248	23.3441	30.2445	36.9981	50.476	13.98277
H3K27me3 signal, Bulk MulTI-Tag, H3K36me3-enriched genes	29.2336	38.3652	47.1509	58.0058	67.9922	17.20885
H3K27me3 signal, Aggregate scMulTI-Tag, H3K36me3-enriched genes	22.118	29.1512	34.2439	48.117	63.7463	16.60447
H3K36me3 signal, ENCODE, H3K36me3-enriched genes	90.7781	162.847	202.507	264.714	433.404	104.711
H3K36me3 signal, CUT&Tag, H3K36me3-enriched genes	129.291	187.318	214.727	271.461	364.94	75.40685
H3K36me3 signal, Bulk MulTI-Tag, H3K36me3-enriched genes	143.462	178.166	200.8	248.098	353.721	73.60730
H3K36me3 signal, Aggregate scMulTI-Tag, H3K36me3-enriched genes	237.892	306.512	352.099	442.673	605.286	109.681
	Quantile
Supplementary Fig. 6d	0.05	0.25	0.5	0.75	0.95	SD
ENCODE RNA-seq TPM, H3K27me3-enriched genes	0	0.08	0.345	1.7175	10.6155	5.64911
ENCODE RNA-seq TPM, H3K27me3-H3K36me3-enriched genes	0.252	1.73	4.94	15.32	35.724	13.4787
ENCODE RNA-seq TPM, H3K36me3-enriched genes	5.546	14.83	34.98	66.13	141.168	61.995
	Quantile
Supplementary Fig. 7a	0.05	0.25	0.5	0.75	0.95	SD
Total unique reads per cell, ESC	1107.4	1760	2486	3620.5	5961.6	1632.98
H3K27me3 unique reads per cell, ESC	715.3	1186.5	1716	2594	4439.8	1164.36
H3K4me1 unique reads per cell, ESC	192.8	386.5	611	897	1523.7	486.653
H3K36me3 unique reads per cell, ESC	103	116	144	199.5	311	74.1824
Total unique reads per cell, Endoderm	1056.5	1547	2082	3006.5	5209	1686.21
H3K27me3 unique reads per cell, Endoderm	692.3	1087	1534	2211	3878.7	1314.38
H3K4me1 unique reads per cell, Endoderm	166	265	381	544	1048.7	316.812
H3K36me3 unique reads per cell, Endoderm	104.3	129	170	241	460.2	138.562
Total unique reads per cell, Mesoderm	1506	2391	3418	4729	8329.8	2452.31
H3K27me3 unique reads per cell, Mesoderm	964.6	1893	2712	3792	6988.4	2028.12
H3K4me1 unique reads per cell, Mesoderm	217	349	519	755	1389.2	432.256
H3K36me3 unique reads per cell, Mesoderm	105	123	153	208	360.2	94.0708
Total unique reads per cell, Ectoderm	513	735	1108	1653	3157.2	1205.43
H3K27me3 unique reads per cell, Ectoderm	142.6	236	415	841	1599	738.659
H3K4me1 unique reads per cell, Ectoderm	156.8	268	423	639	1350	469.189
H3K36me3 unique reads per cell, Ectoderm	106.8	127	170	247	460.4	144.371
	Quantile
Supplementary Fig. 8g, left panel	0.05	0.25	0.5	0.75	0.95	SD
H3K27me3 pseudotime distribution, H1 hESCs	0.0193506	0.23675	0.692966	2.68803	4.74533	1.63956
H3K27me3 pseudotime distribution, Day 2 Endoderm	0.0187775	0.205022	0.764773	3.36765	7.63738	2.36469
H3K27me3 pseudotime distribution, Day 3 Endoderm	0.163385	1.33683	2.98059	4.54841	7.73399	2.35287
H3K27me3 pseudotime distribution, Day 4 Endoderm	1.99442	4.16701	5.93063	7.63739	8.49038	2.03796
H3K27me3 pseudotime distribution, Day 5 Endoderm	2.89271	4.08391	5.85728	7.10064	8.49038	1.92041
H3K27me3 pseudotime distribution, Day 2 Ectoderm	0.0183512	0.215576	0.645907	2.62683	5.028	1.87434
H3K27me3 pseudotime distribution, Day 3 Ectoderm	0.0347012	0.222918	0.726636	2.36311	5.55759	1.97016
H3K27me3 pseudotime distribution, Day 4 Ectoderm	0.723087	2.63843	3.27515	4.74534	7.63737	1.67837
H3K27me3 pseudotime distribution, Day 5 Ectoderm	0.0993606	1.03858	3.10986	4.74533	5.49607	2.05402
H3K27me3 pseudotime distribution, Day 6 Ectoderm	0.109476	1.73192	3.0103	3.97097	5.02941	1.76438
H3K27me3 pseudotime distribution, Day 7 Ectoderm	0.27929	2.65782	3.10987	4.80133	7.63738	1.89429
H3K27me3 pseudotime distribution, Day 2 Mesoderm	0.0307854	0.493139	2.70129	3.34453	5.07621	1.89268
H3K27me3 pseudotime distribution, Day 3 Mesoderm	0.0796526	0.582005	3.10986	5.52356	8.12527	2.67539
H3K27me3 pseudotime distribution, Day 4 Mesoderm	1.21638	4.85848	5.83069	7.63739	8.77947	2.20468
H3K27me3 pseudotime distribution, Day 5 Mesoderm	1.32955	3.22279	4.99723	6.2725	8.24252	2.11507
	Quantile
Supplementary Fig. 8g, right panel	0.05	0.25	0.5	0.75	0.95	SD
H3K4me1 pseudotime distribution, H1 hESCs	9.56371e-06	0.103478	1.64868	4.45596	10.9909	3.75918
H3K4me1 pseudotime distribution, Day 2 Endoderm	1.12913e-05	1.63706	5.04253	8.54171	10.9909	3.81535
H3K4me1 pseudotime distribution, Day 3 Endoderm	0.0847477	3.46299	6.53821	9.08775	10.991	3.3344
H3K4me1 pseudotime distribution, Day 4 Endoderm	0.993993	3.389	5.65978	9.0536	11.0158	3.26119
H3K4me1 pseudotime distribution, Day 5 Endoderm	1.93071	4.4246	5.79185	8.09888	10.991	2.89138
H3K4me1 pseudotime distribution, Day 2 Ectoderm	0.00873534	1.89605	4.06889	9.2517	10.9909	3.72844
H3K4me1 pseudotime distribution, Day 3 Ectoderm	0.0168696	1.95667	3.66429	9.17904	10.9909	3.63971
H3K4me1 pseudotime distribution, Day 4 Ectoderm	3.50772e-05	1.80849	2.23605	6.29215	10.9909	3.52788
H3K4me1 pseudotime distribution, Day 5 Ectoderm	0.0200142	1.8085	3.40259	7.26403	10.9909	3.56756
H3K4me1 pseudotime distribution, Day 6 Ectoderm	0.0556533	1.92523	3.33631	9.1168	14.1885	4.3877
H3K4me1 pseudotime distribution, Day 7 Ectoderm	3.81314e-05	1.79385	2.7504	5.50876	9.25183	3.31481
H3K4me1 pseudotime distribution, Day 2 Mesoderm	1.37285e-05	0.740477	4.01594	9.25173	10.991	4.11275
H3K4me1 pseudotime distribution, Day 3 Mesoderm	0.0633042	5.45025	7.80587	9.53074	14.1885	3.90331
H3K4me1 pseudotime distribution, Day 4 Mesoderm	1.95671	6.93345	9.16603	12.4168	14.1885	3.70288
H3K4me1 pseudotime distribution, Day 5 Mesoderm	4.10549	7.30605	9.25305	12.5525	14.1885	3.29804
	Quantile
Fig. 4c	0.05	0.25	0.5	0.75	0.95	SD
H3K27me3-H3K4me1 pseudotime distribution, H1 hESCs	0.000878997	0.147134	1.13772	2.26478	5.16008	1.79018
H3K27me3-H3K4me1 pseudotime distribution, Day 2 Endoderm	0.00724873	1.45544	2.2318	4.5709	6.27698	2.10186
H3K27me3-H3K4me1 pseudotime distribution, Day 3 Endoderm	0.0926672	4.01182	6.2571	7.4259	9.6458	2.63638
H3K27me3-H3K4me1 pseudotime distribution, Day 4 Endoderm	4.6372	6.28649	8.61783	9.64592	9.72221	1.91375
H3K27me3-H3K4me1 pseudotime distribution, Day 5 Endoderm	4.64184	6.28651	8.889	9.64598	9.68929	1.94807
H3K27me3-H3K4me1 pseudotime distribution, Day 2 Ectoderm	0.00879754	0.237398	1.2966	2.34962	5.16005	1.85392
H3K27me3-H3K4me1 pseudotime distribution, Day 3 Ectoderm	0.00880824	1.02323	1.75059	2.47447	5.0356	1.52329
H3K27me3-H3K4me1 pseudotime distribution, Day 4 Ectoderm	1.04547	2.47447	3.96619	4.72242	6.10036	1.59445
H3K27me3-H3K4me1 pseudotime distribution, Day 5 Ectoderm	0.356631	2.67839	4.02811	4.82242	6.10336	1.74905
H3K27me3-H3K4me1 pseudotime distribution, Day 6 Ectoderm	0.15032	2.61792	4.32198	6.12196	11.6968	3.14585
H3K27me3-H3K4me1 pseudotime distribution, Day 7 Ectoderm	1.16005	3.43813	4.47837	5.62007	7.90088	1.89495
H3K27me3-H3K4me1 pseudotime distribution, Day 2 Mesoderm	0.00882168	1.19057	2.35194	4.39442	5.29129	1.92813
H3K27me3-H3K4me1 pseudotime distribution, Day 3 Mesoderm	0.461521	4.48945	5.86547	7.66946	10.219	2.67067
H3K27me3-H3K4me1 pseudotime distribution, Day 4 Mesoderm	5.47329	7.09695	8.08596	9.93429	11.7177	1.99581
H3K27me3-H3K4me1 pseudotime distribution, Day 5 Mesoderm	5.62136	7.61058	9.59327	10.6276	11.8584	2.0042
	Quantile
Supplementary Fig. 9a, Top panel	0.05	0.25	0.5	0.75	0.95	SD
TF RNA seq < -1 LFC in Mesoderm, H3K27me3 normalized counts, pseudotime quartile 1	0.0997932	0.250895	0.347748	0.632656	1.4583	0.447236
TF RNA seq < -1 LFC in Mesoderm, H3K27me3 normalized counts, pseudotime quartile 2	0.0452093	0.14755	0.282356	0.476365	1.2746	0.396676
TF RNA seq < -1 LFC in Mesoderm, H3K27me3 normalized counts, pseudotime quartile 3	0.0676325	0.137944	0.237027	0.405625	1.21715	0.373325
TF RNA seq < -1 LFC in Mesoderm, H3K27me3 normalized counts, pseudotime quartile 4	0.0561643	0.146709	0.229258	0.456396	1.36462	0.427208
TF RNA seq < -1 LFC in Mesoderm, H3K4me1 normalized counts, pseudotime quartile 1	0.0794206	0.218426	0.520286	0.770224	2.27747	0.744328
TF RNA seq < -1 LFC in Mesoderm, H3K4me1 normalized counts, pseudotime quartile 2	0.0514766	0.124411	0.370435	0.607707	1.91665	0.643042
TF RNA seq < -1 LFC in Mesoderm, H3K4me1 normalized counts, pseudotime quartile 3	0.0365011	0.183174	0.403573	0.636314	1.98581	0.608937
TF RNA seq < -1 LFC in Mesoderm, H3K4me1 normalized counts, pseudotime quartile 4	0.048728	0.160686	0.380005	0.676446	1.74283	0.549448
TF RNA seq < -1 LFC in Mesoderm, H3K36me3 normalized counts, pseudotime quartile 1	0.0507837	0.526517	1.02987	1.45246	2.15189	0.724287
TF RNA seq < -1 LFC in Mesoderm, H3K36me3 normalized counts, pseudotime quartile 2	0.0707492	0.394571	0.782547	1.24318	2.07545	0.642117
TF RNA seq < -1 LFC in Mesoderm, H3K36me3 normalized counts, pseudotime quartile 3	0.090027	0.374456	0.616716	1.13707	1.9302	0.637543
TF RNA seq < -1 LFC in Mesoderm, H3K36me3 normalized counts, pseudotime quartile 4	0.0887139	0.2876	0.6462	1.02979	1.67577	0.551261
	Quantile
Supplementary Fig. 9a, Middle panel	0.05	0.25	0.5	0.75	0.95	SD
TF RNA seq < -1 LFC in Endoderm, H3K27me3 normalized counts, pseudotime quartile 1	0.0503593	0.155516	0.218859	0.313008	0.664422	0.226195
TF RNA seq < -1 LFC in Endoderm, H3K27me3 normalized counts, pseudotime quartile 2	0.0366663	0.0793847	0.167269	0.29094	0.541488	0.198431
TF RNA seq < -1 LFC in Endoderm, H3K27me3 normalized counts, pseudotime quartile 3	0.021352	0.0655102	0.16187	0.257703	0.38965	0.164535
TF RNA seq < -1 LFC in Endoderm, H3K27me3 normalized counts, pseudotime quartile 4	0.0292941	0.0901204	0.200603	0.271786	0.484878	0.170088
TF RNA seq < -1 LFC in Endoderm, H3K4me1 normalized counts, pseudotime quartile 1	0.0687896	0.132831	0.413537	0.90017	1.61472	0.536407
TF RNA seq < -1 LFC in Endoderm, H3K4me1 normalized counts, pseudotime quartile 2	0.0289914	0.0761994	0.263675	0.63382	1.18137	0.442917
TF RNA seq < -1 LFC in Endoderm, H3K4me1 normalized counts, pseudotime quartile 3	0.019871	0.0652562	0.281384	0.682023	1.38311	0.460724
TF RNA seq < -1 LFC in Endoderm, H3K4me1 normalized counts, pseudotime quartile 4	0.00682935	0.0473553	0.212473	0.617067	1.1368	0.429424
TF RNA seq < -1 LFC in Endoderm, H3K36me3 normalized counts, pseudotime quartile 1	0	0.262734	0.557524	1.01539	1.47198	0.528576
TF RNA seq < -1 LFC in Endoderm, H3K36me3 normalized counts, pseudotime quartile 2	0.113064	0.30088	0.409187	0.919998	1.39248	0.477538
TF RNA seq < -1 LFC in Endoderm, H3K36me3 normalized counts, pseudotime quartile 3	0	0.141426	0.291745	0.593618	1.45016	0.445344
TF RNA seq < -1 LFC in Endoderm, H3K36me3 normalized counts, pseudotime quartile 4	0.0376075	0.0887448	0.339486	0.475054	1.15577	0.397158
	Quantile
Supplementary Fig. 9a, Bottom panel	0.05	0.25	0.5	0.75	0.95	SD
TF RNA seq < -1 LFC in Ectoderm, H3K27me3 normalized counts, pseudotime quartile 1	0.0318764	0.148425	0.178602	0.373024	0.573823	0.197011
TF RNA seq < -1 LFC in Ectoderm, H3K27me3 normalized counts, pseudotime quartile 2	0.0513768	0.0834242	0.180599	0.319739	0.462595	0.181563
TF RNA seq < -1 LFC in Ectoderm, H3K27me3 normalized counts, pseudotime quartile 3	0.0480583	0.0852362	0.178584	0.304174	0.557085	0.224172
TF RNA seq < -1 LFC in Ectoderm, H3K27me3 normalized counts, pseudotime quartile 4	0.057274	0.091839	0.16263	0.282157	0.43931	0.144347
TF RNA seq < -1 LFC in Ectoderm, H3K4me1 normalized counts, pseudotime quartile 1	0.0436978	0.174049	0.353282	0.745896	1.17169	0.625893
TF RNA seq < -1 LFC in Ectoderm, H3K4me1 normalized counts, pseudotime quartile 2	0.0309044	0.205268	0.332781	0.687214	1.47231	0.580189
TF RNA seq < -1 LFC in Ectoderm, H3K4me1 normalized counts, pseudotime quartile 3	0.0223459	0.217141	0.298698	0.571539	1.23478	0.580305
TF RNA seq < -1 LFC in Ectoderm, H3K4me1 normalized counts, pseudotime quartile 4	0.0134888	0.144276	0.222059	0.386394	1.18604	0.538851
TF RNA seq < -1 LFC in Ectoderm, H3K36me3 normalized counts, pseudotime quartile 1	0.0943371	0.229783	0.475415	1.01013	1.75598	0.575164
TF RNA seq < -1 LFC in Ectoderm, H3K36me3 normalized counts, pseudotime quartile 2	0.0504185	0.206734	0.471974	0.854812	1.29015	0.418473
TF RNA seq < -1 LFC in Ectoderm, H3K36me3 normalized counts, pseudotime quartile 3	0.0251707	0.197112	0.402793	0.774758	1.50106	0.489998
TF RNA seq < -1 LFC in Ectoderm, H3K36me3 normalized counts, pseudotime quartile 4	0	0.114965	0.442927	0.589275	1.16125	0.433581
	Quantile
Supplementary Fig. 9b, Top panel	0.05	0.25	0.5	0.75	0.95	SD
TF RNA seq > 1 LFC in Mesoderm, H3K27me3 normalized counts, pseudotime quartile 1	0.172063	0.28894	0.625117	1.09642	1.58116	0.541497
TF RNA seq > 1 LFC in Mesoderm, H3K27me3 normalized counts, pseudotime quartile 2	0.118445	0.256975	0.526288	0.918207	1.41452	0.465492
TF RNA seq > 1 LFC in Mesoderm, H3K27me3 normalized counts, pseudotime quartile 3	0.103281	0.217957	0.465371	0.75608	1.17858	0.441641
TF RNA seq > 1 LFC in Mesoderm, H3K27me3 normalized counts, pseudotime quartile 4	0.0964284	0.178157	0.402161	0.723456	1.22768	0.447123
TF RNA seq > 1 LFC in Mesoderm, H3K4me1 normalized counts, pseudotime quartile 1	0.092379	0.265594	0.604599	1.20153	1.93668	0.642129
TF RNA seq > 1 LFC in Mesoderm, H3K4me1 normalized counts, pseudotime quartile 2	0.065699	0.194618	0.553364	0.962351	1.83044	0.573981
TF RNA seq > 1 LFC in Mesoderm, H3K4me1 normalized counts, pseudotime quartile 3	0.123722	0.286113	0.716878	1.09657	1.98209	0.602002
TF RNA seq > 1 LFC in Mesoderm, H3K4me1 normalized counts, pseudotime quartile 4	0.0840533	0.297102	0.630269	1.03979	1.96538	0.599584
TF RNA seq > 1 LFC in Mesoderm, H3K36me3 normalized counts, pseudotime quartile 1	0	0	0.10023	0.538625	1.25039	0.4197
TF RNA seq > 1 LFC in Mesoderm, H3K36me3 normalized counts, pseudotime quartile 2	0	0	0.0796362	0.528609	1.24467	0.420407
TF RNA seq > 1 LFC in Mesoderm, H3K36me3 normalized counts, pseudotime quartile 3	0	0.0476672	0.144634	0.690829	1.12902	0.431566
TF RNA seq > 1 LFC in Mesoderm, H3K36me3 normalized counts, pseudotime quartile 4	0	0.0242063	0.0926162	0.693083	1.43366	0.53034
	Quantile
Supplementary Fig. 9b, Middle panel	0.05	0.25	0.5	0.75	0.95	SD
TF RNA seq > 1 LFC in Endoderm, H3K27me3 normalized counts, pseudotime quartile 1	0.0970726	0.276665	0.57035	1.08799	2.09539	0.608306
TF RNA seq > 1 LFC in Endoderm, H3K27me3 normalized counts, pseudotime quartile 2	0.0737162	0.201541	0.558476	0.892515	1.86448	0.528749
TF RNA seq > 1 LFC in Endoderm, H3K27me3 normalized counts, pseudotime quartile 3	0.0603117	0.152637	0.433796	0.799202	1.61755	0.499733
TF RNA seq > 1 LFC in Endoderm, H3K27me3 normalized counts, pseudotime quartile 4	0.0494012	0.168627	0.347079	0.814596	1.65849	0.514333
TF RNA seq > 1 LFC in Endoderm, H3K4me1 normalized counts, pseudotime quartile 1	0.0610057	0.161494	0.368606	0.999875	1.38052	0.499348
TF RNA seq > 1 LFC in Endoderm, H3K4me1 normalized counts, pseudotime quartile 2	0.0356069	0.13387	0.384362	0.788495	1.09354	0.420403
TF RNA seq > 1 LFC in Endoderm, H3K4me1 normalized counts, pseudotime quartile 3	0.0442765	0.186541	0.348261	0.935585	1.28096	0.43416
TF RNA seq > 1 LFC in Endoderm, H3K4me1 normalized counts, pseudotime quartile 4	0.0615258	0.160399	0.310807	0.922586	1.36342	0.480557
TF RNA seq > 1 LFC in Endoderm, H3K36me3 normalized counts, pseudotime quartile 1	0	0	0.0551332	0.48367	0.792857	0.31575
TF RNA seq > 1 LFC in Endoderm, H3K36me3 normalized counts, pseudotime quartile 2	0	0	0.0857082	0.509306	0.843313	0.366163
TF RNA seq > 1 LFC in Endoderm, H3K36me3 normalized counts, pseudotime quartile 3	0	0	0.0855615	0.472816	1.01834	0.363523
TF RNA seq > 1 LFC in Endoderm, H3K36me3 normalized counts, pseudotime quartile 4	0	0.0405668	0.134827	0.619615	1.12683	0.399325
	Quantile
Supplementary Fig. 9b, Bottom panel	0.05	0.25	0.5	0.75	0.95	SD
TF RNA seq > 1 LFC in Ectoderm, H3K27me3 normalized counts, pseudotime quartile 1	0.0375833	0.187523	0.361422	0.767526	1.80006	0.565923
TF RNA seq > 1 LFC in Ectoderm, H3K27me3 normalized counts, pseudotime quartile 2	0.0267167	0.161762	0.401404	0.701907	1.9866	0.620907
TF RNA seq > 1 LFC in Ectoderm, H3K27me3 normalized counts, pseudotime quartile 3	0.0513391	0.17442	0.379471	0.758129	1.77152	0.561366
TF RNA seq > 1 LFC in Ectoderm, H3K27me3 normalized counts, pseudotime quartile 4	0.0225657	0.140313	0.29978	0.56747	1.53046	0.479263
TF RNA seq > 1 LFC in Ectoderm, H3K4me1 normalized counts, pseudotime quartile 1	0.070958	0.133103	0.30126	0.99535	1.18877	0.506218
TF RNA seq > 1 LFC in Ectoderm, H3K4me1 normalized counts, pseudotime quartile 2	0.0668097	0.136543	0.316295	0.97917	1.1544	0.485561
TF RNA seq > 1 LFC in Ectoderm, H3K4me1 normalized counts, pseudotime quartile 3	0.0656769	0.152979	0.323672	0.994712	1.31538	0.52978
TF RNA seq > 1 LFC in Ectoderm, H3K4me1 normalized counts, pseudotime quartile 4	0.0425394	0.111579	0.309786	0.871536	1.36637	0.514138
TF RNA seq > 1 LFC in Ectoderm, H3K36me3 normalized counts, pseudotime quartile 1	0	0	0.0651533	0.495512	0.79253	0.34442
TF RNA seq > 1 LFC in Ectoderm, H3K36me3 normalized counts, pseudotime quartile 2	0	0	0.139802	0.497223	0.95759	0.375838
TF RNA seq > 1 LFC in Ectoderm, H3K36me3 normalized counts, pseudotime quartile 3	0	0.0473822	0.181961	0.598243	0.890431	0.351316
TF RNA seq > 1 LFC in Ectoderm, H3K36me3 normalized counts, pseudotime quartile 4	0	0	0.259948	0.741304	1.12822	0.43367
	Quantile
Supplementary Fig. 10b	0.05	0.25	0.5	0.75	0.95	SD
H3K27me3 % unique reads, ESC	0.565488	0.643707	0.689034	0.733012	0.80691	0.0726931
H3K4me1 % unique reads, ESC	0.128143	0.195082	0.247667	0.290048	0.352593	0.0700438
H3K36me3 % unique reads, ESC	0.0353553	0.0487864	0.0628328	0.0791566	0.109034	0.0240306
H3K27me3 % unique reads, Endoderm	0.596188	0.685913	0.731835	0.775557	0.826757	0.0758087
H3K4me1 % unique reads, Endoderm	0.0914244	0.141484	0.183281	0.225897	0.294409	0.0645282
H3K36me3 % unique reads, Endoderm	0.0533916	0.0697906	0.0833932	0.100246	0.134136	0.0277595
H3K27me3 % unique reads, Mesoderm	0.651602	0.757546	0.800831	0.829867	0.866851	0.0696299
H3K4me1 % unique reads, Mesoderm	0.0884253	0.122995	0.150673	0.190287	0.271618	0.0571983
H3K36me3 % unique reads, Mesoderm	0.0272058	0.038165	0.0477625	0.0613563	0.0936797	0.0231577
H3K27me3 % unique reads, Ectoderm	0.189573	0.301785	0.399142	0.543373	0.702729	0.159613
H3K4me1 % unique reads, Ectoderm	0.188167	0.291262	0.407467	0.501589	0.63116	0.137695
H3K36me3 % unique reads, Ectoderm	0.0814104	0.125293	0.168445	0.215447	0.310403	0.0682899
	Quantile
Supplementary Fig. 10f	0.05	0.25	0.5	0.75	0.95	SD
H3K27me3-H3K4me1 Cramer's V, H1 "H3K27me3 high"	0.00835957	0.0265949	0.041732	0.0599325	0.0919887	0.026158
H3K27me3-H3K4me1 Cramer's V, H1 "H3K27me3 low"	0.00382244	0.0250212	0.0422915	0.0585136	0.0918814	0.0283575
H3K27me3-H3K4me1 Cramer's V, Endoderm	0.00656865	0.0247475	0.0405037	0.057637	0.0885831	0.0249346
H3K27me3-H3K4me1 Cramer's V, Mesoderm	0.0106183	0.0307717	0.0458974	0.0640551	0.0924488	0.0251681
H3K27me3-H3K4me1 Cramer's V, Ectoderm	1.06585e-14	0.0134532	0.0275932	0.0449057	0.0781588	0.0242388

### Sheet: test stats and conf. intervals
Proportion of cells with feature combination Test statistics, Degrees of freedom, P-values, and effect size confidence intervals of all t-test comparisons in manuscript.
Supplementary Fig. 1f	Test statistic (t)	Degrees of freedom	P-value	Lower conf. (0.05)	Upper conf. (0.95)
H3K27me3 CUT&Tag vs. MulTI-Tag	0.51235	5.943	0.6269	-0.0184403	0.0281791
PolIIS5P CUT&Tag vs. MulTI-Tag	1.136	5.7126	0.3014	-0.0206133	0.0555336
Supplementary Fig. 5f	Test statistic (t)	Degrees of freedom	P-value	Lower conf. (0.05)	Upper conf. (0.95)
K27_H1 vs. K27_K562	4.1725	684.67	3.40007e-05	0.0024346	0.00676231
K4_H1 vs. K4_K562	9.3452	696.42	1.21932e-19	0.00155863	0.00238775
K36_H1 vs. K36_K562	10.103	595.65	2.95433e-22	0.00245327	0.00363725
K27+K4_H1 vs. K27+K4_K562	16.296	466.03	1.41489e-47	0.000746144	0.000950773
K4+K36_H1 vs. K4+K36_K562	9.2359	528.13	6.20711e-19	0.000117867	0.000181554
K27+K36_H1 vs. K27+K36_K562	18.048	420.98	2.39814e-54	0.00105443	0.00131218
K27+K4+K36_H1 vs. K27+K4+K36_K562	13.043	396.46	1.32618e-32	8.36011e-05	0.000113276
Fig. 3g	Test statistic (t)	Degrees of freedom	P-value	Lower conf. (0.05)	Upper conf. (0.95)
H3K27me3-H3K4me2 Cramer's V, H1 vs. K562	25.66	591.7	3.5328e-98	0.0245719	0.0286451
H3K4me2-H3K36me3 Cramer's V, H1 vs. K562	10.285	662.02	4.04707e-23	0.00698835	0.0102862
H3K27me3-H3K36me3 Cramer's V, H1 vs. K562	32.054	479.93	2.34577e-121	0.0303539	0.0343183
Supplementary Fig. 6c	Test statistic (t)	Degrees of freedom	P-value	Lower conf. (0.05)	Upper conf. (0.95)
H3K27me3 signal, ENCODE vs. Aggregate scMulTI-Tag, H3K27me3-enriched genes	-0.73966	86.22	0.4615	-65.5512	29.9983
H3K27me3 signal, CUT&Tag vs. Aggregate scMulTI-Tag, H3K27me3-enriched genes	1.62977	86.4132	0.10679	-8.56373	86.5291
H3K27me3 signal, Bulk MulTI-Tag vs. Aggregate scMulTI-Tag, H3K27me3-enriched genes	-3.95433	7.60109	0.000170791	-111.874	-36.9274
H3K36me3 signal, ENCODE vs. Aggregate scMulTI-Tag, H3K27me3-enriched genes	1.69185	85.885	0.0943008	-3.28074	40.7681
H3K36me3 signal, CUT&Tag vs. Aggregate scMulTI-Tag, H3K27me3-enriched genes	-0.211637	87.5968	0.832882	-21.6475	17.4808
H3K36me3 signal, Bulk MulTI-Tag vs. Aggregate scMulTI-Tag, H3K27me3-enriched genes	1.61902	87.9917	0.109022	-3.72819	36.5082
H3K27me3 signal, ENCODE vs. Aggregate scMulTI-Tag, H3K27me3-H3K36me3-enriched genes	-1.5541	93.82	0.123527	-35.6454	4.34504
H3K27me3 signal, CUT&Tag vs. Aggregate scMulTI-Tag, H3K27me3-H3K36me3-enriched genes	-2.14406	91.6888	0.0346738	-40.4768	-1.54726
H3K27me3 signal, Bulk MulTI-Tag vs. Aggregate scMulTI-Tag, H3K27me3-H3K36me3-enriched genes	-1.14917	84.1945	0.25374	-28.9331	7.73995
H3K36me3 signal, ENCODE vs. Aggregate scMulTI-Tag, H3K27me3-H3K36me3-enriched genes	-2.74798	83.8168	0.00734048	-100.087	-16.0444
H3K36me3 signal, CUT&Tag vs. Aggregate scMulTI-Tag, H3K27me3-H3K36me3-enriched genes	-2.17077	90.4785	0.0325667	-92.4512	-4.09708
H3K36me3 signal, Bulk MulTI-Tag vs. Aggregate scMulTI-Tag, H3K27me3-H3K36me3-enriched genes	-3.64574	81.7574	0.000467417	-117.545	-34.5499
H3K27me3 signal, ENCODE vs. Aggregate scMulTI-Tag, H3K36me3-enriched genes	-2.15693	90.2203	0.0336697	-15.3083	-0.629253
H3K27me3 signal, CUT&Tag vs. Aggregate scMulTI-Tag, H3K36me3-enriched genes	-1.92997	89.4107	0.0567811	-12.4022	0.180125
H3K27me3 signal, Bulk MulTI-Tag vs. Aggregate scMulTI-Tag, H3K36me3-enriched genes	2.95219	91.8827	0.0040048	3.36978	17.2255
H3K36me3 signal, ENCODE vs. Aggregate scMulTI-Tag, H3K36me3-enriched genes	-7.11532	91.8029	2.40064e-10	-201.313	-113.451
H3K36me3 signal, CUT&Tag vs. Aggregate scMulTI-Tag, H3K36me3-enriched genes	-7.70082	81.5445	2.80825e-11	-188.136	-110.885
H3K36me3 signal, Bulk MulTI-Tag vs. Aggregate scMulTI-Tag, H3K36me3-enriched genes	-8.31916	80.4476	1.84413e-12	-198.629	-121.949
Supplementary Fig. 9a, Top panel (Mesoderm < -1 LFC)	Test statistic (t)	Degrees of freedom	P-value	Lower conf. (0.05)	Upper conf. (0.95)
H3K27me3 normalized counts, pseudotime Quartile 1 vs. Quartile 2	0.99481	55.213	0.3242	-0.112016	0.332882
H3K27me3 normalized counts, pseudotime Quartile 1 vs. Quartile 3	1.408	54.267	0.1648	-0.0645446	0.369187
H3K27me3 normalized counts, pseudotime Quartile 1 vs. Quartile 4	0.95948	55.883	0.3415	-0.119887	0.340279
H3K4me1 normalized counts, pseudotime Quartile 1 vs. Quartile 2	0.84369	54.843	0.4025	-0.211968	0.520178
H3K4me1 normalized counts, pseudotime Quartile 1 vs. Quartile 3	0.89298	53.885	0.3758	-0.198579	0.517517
H3K4me1 normalized counts, pseudotime Quartile 1 vs. Quartile 4	1.2521	51.529	0.2162	-0.129703	0.559921
H3K36me3 normalized counts, pseudotime Quartile 1 vs. Quartile 2	0.79959	55.207	0.4274	-0.216461	0.503899
H3K36me3 normalized counts, pseudotime Quartile 1 vs. Quartile 3	1.2167	55.113	0.2289	-0.141068	0.577066
H3K36me3 normalized counts, pseudotime Quartile 1 vs. Quartile 4	1.7815	52.289	0.08064	-0.0380061	0.640238
Supplementary Fig. 9a, Middle panel (Endoderm < -1 LFC)	Test statistic (t)	Degrees of freedom	P-value	Lower conf. (0.05)	Upper conf. (0.95)
H3K27me3 normalized counts, pseudotime Quartile 1 vs. Quartile 2	1.0469	37.366	0.3019	-0.0658448	0.206721
H3K27me3 normalized counts, pseudotime Quartile 1 vs. Quartile 3	1.471	34.709	0.1503	-0.0350102	0.21901
H3K27me3 normalized counts, pseudotime Quartile 1 vs. Quartile 4	1.1198	35.281	0.2704	-0.0575713	0.199297
H3K4me1 normalized counts, pseudotime Quartile 1 vs. Quartile 2	0.90027	36.687	0.3739	-0.175227	0.455298
H3K4me1 normalized counts, pseudotime Quartile 1 vs. Quartile 3	0.80184	37.154	0.4277	-0.193543	0.447105
H3K4me1 normalized counts, pseudotime Quartile 1 vs. Quartile 4	1.0002	36.263	0.3239	-0.157856	0.465201
H3K36me3 normalized counts, pseudotime Quartile 1 vs. Quartile 2	0.56363	37.615	0.5764	-0.232787	0.412342
H3K36me3 normalized counts, pseudotime Quartile 1 vs. Quartile 3	1.6101	36.937	0.1159	-0.0643227	0.562016
H3K36me3 normalized counts, pseudotime Quartile 1 vs. Quartile 4	1.9331	35.268	0.06129	-0.0142629	0.585832
Supplementary Fig. 9a, Bottom panel (Ectoderm < -1 LFC)	Test statistic (t)	Degrees of freedom	P-value	Lower conf. (0.05)	Upper conf. (0.95)
H3K27me3 normalized counts, pseudotime Quartile 1 vs. Quartile 2	0.70341	35.763	0.4864	-0.0814492	0.167918
H3K27me3 normalized counts, pseudotime Quartile 1 vs. Quartile 3	0.27323	35.416	0.7863	-0.12023	0.157644
H3K27me3 normalized counts, pseudotime Quartile 1 vs. Quartile 4	1.1798	33.002	0.2465	-0.0478913	0.180099
H3K4me1 normalized counts, pseudotime Quartile 1 vs. Quartile 2	0.06937	35.795	0.9451	-0.383583	0.410747
H3K4me1 normalized counts, pseudotime Quartile 1 vs. Quartile 3	0.25305	35.796	0.8017	-0.347652	0.44675
H3K4me1 normalized counts, pseudotime Quartile 1 vs. Quartile 4	0.72201	35.222	0.4751	-0.247763	0.521366
H3K36me3 normalized counts, pseudotime Quartile 1 vs. Quartile 2	0.9562	32.886	0.345	-0.176005	0.488071
H3K36me3 normalized counts, pseudotime Quartile 1 vs. Quartile 3	0.83837	35.113	0.4075	-0.206539	0.497191
H3K36me3 normalized counts, pseudotime Quartile 1 vs. Quartile 4	1.4203	33.464	0.1648	-0.101313	0.570715
Supplementary Fig. 9b, Top panel (Mesoderm > 1 LFC)	Test statistic (t)	Degrees of freedom	P-value	Lower conf. (0.05)	Upper conf. (0.95)
H3K27me3 normalized counts, pseudotime Quartile 1 vs. Quartile 2	1.3064	103.66	0.1943	-0.0657549	0.319656
H3K27me3 normalized counts, pseudotime Quartile 1 vs. Quartile 3	2.0638	101.88	0.04158	0.00763558	0.384859
H3K27me3 normalized counts, pseudotime Quartile 1 vs. Quartile 4	2.3819	102.34	0.01907	0.0380823	0.417163
H3K4me1 normalized counts, pseudotime Quartile 1 vs. Quartile 2	0.95987	104.69	0.3393	-0.119901	0.344902
H3K4me1 normalized counts, pseudotime Quartile 1 vs. Quartile 3	0.20361	105.56	0.839	-0.213096	0.261873
H3K4me1 normalized counts, pseudotime Quartile 1 vs. Quartile 4	0.54813	105.51	0.5848	-0.171509	0.302571
H3K36me3 normalized counts, pseudotime Quartile 1 vs. Quartile 2	0.026465	106	0.9789	-0.158133	0.162411
H3K36me3 normalized counts, pseudotime Quartile 1 vs. Quartile 3	-0.53214	105.92	0.5957	-0.206011	0.118825
H3K36me3 normalized counts, pseudotime Quartile 1 vs. Quartile 4	-0.7612	100.68	0.4483	-0.252638	0.112523
Supplementary Fig. 9b, Middle panel (Endoderm > 1 LFC)	Test statistic (t)	Degrees of freedom	P-value	Lower conf. (0.05)	Upper conf. (0.95)
H3K27me3 normalized counts, pseudotime Quartile 1 vs. Quartile 2	0.80687	66.706	0.4226	-0.162026	0.381875
H3K27me3 normalized counts, pseudotime Quartile 1 vs. Quartile 3	1.2611	65.531	0.2118	-0.0979075	0.43353
H3K27me3 normalized counts, pseudotime Quartile 1 vs. Quartile 4	1.3491	66.171	0.1819	-0.0871632	0.450487
H3K4me1 normalized counts, pseudotime Quartile 1 vs. Quartile 2	0.83985	66.081	0.404	-0.127621	0.312952
H3K4me1 normalized counts, pseudotime Quartile 1 vs. Quartile 3	0.50335	66.711	0.6164	-0.166968	0.279564
H3K4me1 normalized counts, pseudotime Quartile 1 vs. Quartile 4	0.42481	67.9	0.6723	-0.183998	0.283524
H3K36me3 normalized counts, pseudotime Quartile 1 vs. Quartile 2	-0.68584	66.561	0.4952	-0.219198	0.107095
H3K36me3 normalized counts, pseudotime Quartile 1 vs. Quartile 3	-0.80797	66.693	0.422	-0.228227	0.0967074
H3K36me3 normalized counts, pseudotime Quartile 1 vs. Quartile 4	-1.3277	64.567	0.1889	-0.286123	0.057626
Supplementary Fig. 9b, Bottom panel (Ectoderm > 1 LFC)	Test statistic (t)	Degrees of freedom	P-value	Lower conf. (0.05)	Upper conf. (0.95)
H3K27me3 normalized counts, pseudotime Quartile 1 vs. Quartile 2	-0.068021	69.407	0.946	-0.288826	0.269777
H3K27me3 normalized counts, pseudotime Quartile 1 vs. Quartile 3	0.06958	69.995	0.9447	-0.255724	0.274212
H3K27me3 normalized counts, pseudotime Quartile 1 vs. Quartile 4	0.99504	68.151	0.3232	-0.123642	0.369615
H3K4me1 normalized counts, pseudotime Quartile 1 vs. Quartile 2	0.086148	69.879	0.9316	-0.223101	0.243243
H3K4me1 normalized counts, pseudotime Quartile 1 vs. Quartile 3	-0.27249	69.856	0.7861	-0.276857	0.210302
H3K4me1 normalized counts, pseudotime Quartile 1 vs. Quartile 4	0.097582	69.983	0.9225	-0.228105	0.251574
H3K36me3 normalized counts, pseudotime Quartile 1 vs. Quartile 2	-0.81917	69.473	0.4155	-0.239077	0.0998783
H3K36me3 normalized counts, pseudotime Quartile 1 vs. Quartile 3	-1.374	69.973	0.1738	-0.2762	0.0508792
H3K36me3 normalized counts, pseudotime Quartile 1 vs. Quartile 4	-2.0667	66.586	0.04266	-0.375006	-0.0065001
Supplementary Fig. 10f	Test statistic (t)	Degrees of freedom	P-value	Lower conf. (0.05)	Upper conf. (0.95)
H3K27me3-H3K4me1 Cramer's V, H1 "H3K27me3 high" vs. H1 "H3K27me3 low"	0.54114	312.02	0.5888	-0.00276722	0.00486674
H3K27me3-H3K4me1 Cramer's V, H1 "H3K27me3 high" vs. Endoderm	2.3915	2560.5	0.01685	0.000427723	0.00432355
H3K27me3-H3K4me1 Cramer's V, H1 "H3K27me3 high" vs. Mesoderm	-3.4997	3123.1	0.0004724	-0.00496922	-0.00140051
H3K27me3-H3K4me1 Cramer's V, H1 "H3K27me3 high" vs. Ectoderm	10.647	875.3	5.63818e-25	0.0112069	0.0162726
